# Activity-Dependent Modulation of Synapse-Regulating Genes in Astrocytes

**DOI:** 10.1101/2020.12.30.424365

**Authors:** I Farhy-Tselnicker, MM Boisvert, H Liu, C Dowling, GA Erikson, E Blanco-Suarez, C Farhy, M Shokhirev, JR Ecker, NJ Allen

**Affiliations:** Molecular Neurobiology Laboratory, Salk Institute for Biological Studies, 10010 N Torrey Pines Rd, La Jolla, CA, 92037, USA; Genomic Analysis Laboratory, Salk Institute for Biological Studies, 10010 N Torrey Pines Rd, La Jolla, CA, 92037, USA; Razavi Newman Integrative Genomics and Bioinformatics Core, Salk Institute for Biological Studies, 10010 N Torrey Pines Rd, La Jolla, CA, 92037, USA; Howard Hughes Medical Institute, Salk Institute for Biological Studies, 10010 N Torrey Pines Rd, La Jolla, CA, 92037, USA; Sanford Burnham Prebys Medical Discovery Institute, 10901 N Torrey Pines Rd, La Jolla, CA, 92037, USA; Department of Biology, Texas A&M University, 301 Old Main drive, College Station, TX, 77843, USA; Jungers Center for Neuroscience Research, Department of Neurology, Oregon Health and Science University, Portland, OR, 97239, USA; Department of Neurosurgery, Thomas Jefferson University Hospital for Neuroscience, 900 Walnut St, Philadelphia, PA, 19107, USA

**Keywords:** Astrocytes, synapse development, gene expression, neuronal activity, visual cortex

## Abstract

Astrocytes regulate the formation and function of neuronal synapses via multiple signals, however, what controls regional and temporal expression of these signals during development is unknown. We determined the expression profile of astrocyte synapse-regulating genes in the developing mouse visual cortex, identifying astrocyte signals that show differential temporal and layer-enriched expression. These patterns are not intrinsic to astrocytes, but regulated by visually-evoked neuronal activity, as they are absent in mice lacking glutamate release from thalamocortical terminals. Consequently, synapses remain immature. Expression of synapse-regulating genes and synaptic development are also altered when astrocyte signaling is blunted by diminishing calcium release from astrocyte stores. Single nucleus RNA sequencing identified groups of astrocytic genes regulated by neuronal and astrocyte activity, and a cassette of genes that show layer-specific enrichment. Thus, the development of cortical circuits requires coordinated signaling between astrocytes and neurons, identifying astrocytes as a target to manipulate in neurodevelopmental disorders.
