## Supplemental Table 1 for "Activity-Dependent Modulation of Synapse-Regulating Genes in Astrocytes"

### Sheet: Table S1
Related to	Fig 1, S1A-C	Full Statistical analysis of Astrocyte numbers, VGlut1, VGlut2, GluA1, GluA2 changes during development
Percent of astrocytes/ total cell number (DAPI+)													Number of astrocytes/ area (mm2)													Number of cells (DAPI+)/ area (mm2)													VGlut1 thresholded signal/ area (μm2)
Comparison between ages within each layer													Comparison between ages within each layer													Comparison between ages within each layer													Comparison between ages within each layer
Layer1	Age	Mean	Std. Error of Mean	N	Median		Tukey's multiple comparisons test	Fold change (gr2/gr1)	Significant?	Adjusted P Value			Layer1	Age	Mean	Std. Error of Mean	N	Median		Tukey's multiple comparisons test	Fold change (gr2/gr1)	Significant?	Adjusted P Value			Layer1	Age	Mean	Std. Error of Mean	N	Median		Tukey's multiple comparisons test	Fold change (gr2/gr1)	Significant?	Adjusted P Value			Layer1	Age	Mean	Std. Error of Mean	N	Median		Tukey's multiple comparisons test	Fold change (gr2/gr1)	Significant?	Adjusted P Value
	P1	0.8273	0.4728	4	0.5609		P1 vs. P4	15.1819	Yes	0.0416				P1	71.88	44.26	4	43.26		P1 vs. P4	6.40929	Yes	0.0063				P1	8722	551.3	4	8292		P1 vs. P4	0.431094	Yes	<0.0001				P1	0.002056	0.001007	3	0.001068		P1 vs. P4	2.20768	No	>0.9999
	P4	12.56	0.2787	3	12.66		P1 vs. P7	40.8074	Yes	<0.0001				P4	460.7	52.63	3	512.5		P1 vs. P7	11.6987	Yes	<0.0001				P4	3760	335.2	3	4017		P1 vs. P7	0.285026	Yes	<0.0001				P4	0.004539	0.0008197	3	0.003988		P1 vs. P7	11.323	No	0.9032
	P7	33.76	1.507	3	34.78		P1 vs. P14	31.3792	Yes	<0.0001				P7	840.9	84.78	3	770		P1 vs. P14	6.30217	Yes	0.0074				P7	2486	209.7	3	2519		P1 vs. P14	0.206375	Yes	<0.0001				P7	0.02328	0.003549	4	0.0232		P1 vs. P14	44.3337	Yes	0.0079
	P14	25.96	0.3733	3	26.3		P1 vs. P21	60.7639	Yes	<0.0001				P14	453	27.8	3	449.4		P1 vs. P21	8.99833	Yes	0.0002				P14	1800	158.3	3	1712		P1 vs. P21	0.148475	Yes	<0.0001				P14	0.09115	0.0137	4	0.09254		P1 vs. P21	35.6372	No	0.0572
	P21	50.27	6.017	3	47.52		P1 vs. P28	56.9443	Yes	<0.0001				P21	646.8	110.8	3	652		P1 vs. P28	8.88008	Yes	0.0002				P21	1295	87.8	3	1383		P1 vs. P28	0.161087	Yes	<0.0001				P21	0.07327	0.01175	3	0.07405		P1 vs. P28	59.7763	Yes	0.001
	P28	47.11	2.128	3	48.51		P4 vs. P7	2.6879	Yes	0.0007				P28	638.3	30.52	3	616.9		P4 vs. P7	1.82527	Yes	0.0124				P28	1405	43.9	3	1449		P4 vs. P7	0.66117	No	0.1737				P28	0.1229	0.03447	3	0.09472		P4 vs. P7	5.12888	No	0.9397
							P4 vs. P14	2.06688	Yes	0.0276										P4 vs. P14	0.983286	No	>0.9999										P4 vs. P14	0.478723	Yes	0.0163										P4 vs. P14	20.0815	Yes	0.0098
							P4 vs. P21	4.00239	Yes	<0.0001										P4 vs. P21	1.40395	No	0.3867										P4 vs. P21	0.344415	Yes	0.0028										P4 vs. P21	16.1423	No	0.0697
	ANOVA summary						P4 vs. P28	3.7508	Yes	<0.0001				ANOVA summary						P4 vs. P28	1.3855	No	0.4334				ANOVA summary						P4 vs. P28	0.37367	Yes	0.004				ANOVA summary						P4 vs. P28	27.0764	Yes	0.0012
	P value	<0.0001					P7 vs. P14	0.768957	No	0.3304				P value	<0.0001					P7 vs. P14	0.538709	Yes	0.0107				P value	<0.0001					P7 vs. P14	0.724055	No	0.7358				P value	0.0002					P7 vs. P14	3.91538	Yes	0.032
	Significant diff. among means (P < 0.05)?	Yes					P7 vs. P21	1.48904	Yes	0.0062				Significant diff. among means (P < 0.05)?	Yes					P7 vs. P21	0.769176	No	0.3453				Significant diff. among means (P < 0.05)?	Yes					P7 vs. P21	0.520917	No	0.2245				Significant diff. among means (P < 0.05)?	Yes					P7 vs. P21	3.14734	No	0.2191
							P7 vs. P28	1.39544	Yes	0.0283										P7 vs. P28	0.759068	No	0.3049										P7 vs. P28	0.565165	No	0.3087										P7 vs. P28	5.27921	Yes	0.0031
							P14 vs. P21	1.93644	Yes	0.0002										P14 vs. P21	1.42781	No	0.3473										P14 vs. P21	0.719444	No	0.9036										P14 vs. P21	0.80384	No	0.95
							P14 vs. P28	1.81471	Yes	0.0007										P14 vs. P28	1.40905	No	0.3913										P14 vs. P28	0.780556	No	0.9631										P14 vs. P28	1.34833	No	0.6541
							P21 vs. P28	0.937139	No	0.9489										P21 vs. P28	0.986858	No	>0.9999										P21 vs. P28	1.08494	No	>0.9999										P21 vs. P28	1.67736	No	0.2828
Layer2	Age	Mean	Std. Error of Mean	N	Median		Tukey's multiple comparisons test	Fold change (gr2/gr1)	Significant?	Adjusted P Value			Layer2/3	Age	Mean	Std. Error of Mean	N	Median		Tukey's multiple comparisons test	Fold change (gr2/gr1)	Significant?	Adjusted P Value			Layer2	Age	Mean	Std. Error of Mean	N	Median		Tukey's multiple comparisons test	Fold change (gr2/gr1)	Significant?	Adjusted P Value			Layer2	Age	Mean	Std. Error of Mean	N	Median		Tukey's multiple comparisons test	Fold change (gr2/gr1)	Significant?	Adjusted P Value
	P1	0.53	0.2683	4	0.3503		P1 vs. P4	3.96604	No	0.6424				P1	88.29	45.86	4	55.05		P1 vs. P4	3.31521	No	0.0528				P1	16890	377.8	4	17120		P1 vs. P4	0.831676	No	0.0686				P1	0.002033	0.001264	3	0.001332		P1 vs. P4	0.837186	No	>0.9999
	P4	2.102	0.4726	3	2.007		P1 vs. P7	7.97547	Yes	0.0283				P4	292.7	57.49	3	249.8		P1 vs. P7	3.69351	Yes	0.0206				P4	14047	1222	3	13170		P1 vs. P7	0.47466	Yes	<0.0001				P4	0.001702	0.0005195	3	0.001941		P1 vs. P7	8.59321	No	0.9101
	P7	4.227	1.06	3	4.314		P1 vs. P14	10.2283	Yes	0.0036				P7	326.1	61.33	3	310.2		P1 vs. P14	2.72511	No	0.2092				P7	8017	865.8	3	7243		P1 vs. P14	0.268976	Yes	<0.0001				P7	0.01747	0.002319	4	0.01666		P1 vs. P14	46.2961	Yes	0.0004
	P14	5.421	0.1137	3	5.467		P1 vs. P21	22.0755	Yes	<0.0001				P14	240.6	13.27	3	252.1		P1 vs. P21	4.1375	Yes	0.0068				P14	4543	385.8	3	4675		P1 vs. P21	0.183245	Yes	<0.0001				P14	0.09412	0.009612	4	0.09369		P1 vs. P21	39.941	Yes	0.0031
	P21	11.7	0.7669	3	11.2		P1 vs. P28	16.1415	Yes	<0.0001				P21	365.3	48.55	3	319.2		P1 vs. P28	4.05255	Yes	0.0084				P21	3095	201.2	3	2963		P1 vs. P28	0.259917	Yes	<0.0001				P21	0.0812	0.006442	3	0.07557		P1 vs. P28	56.1731	Yes	0.0001
	P28	8.555	1.318	3	9.221		P4 vs. P7	2.01094	No	0.4132				P28	357.8	23.97	3	339.3		P4 vs. P7	1.11411	No	0.9952				P28	4390	582	3	4017		P4 vs. P7	0.570727	Yes	0.0004				P28	0.1142	0.02671	3	0.09632		P4 vs. P7	10.2644	No	0.9028
							P4 vs. P14	2.57897	No	0.0779										P4 vs. P14	0.822002	No	0.9657										P4 vs. P14	0.323414	Yes	<0.0001										P4 vs. P14	55.2996	Yes	0.0004
							P4 vs. P21	5.56613	Yes	<0.0001										P4 vs. P21	1.24804	No	0.8765										P4 vs. P21	0.220332	Yes	<0.0001										P4 vs. P21	47.7086	Yes	0.003
	ANOVA summary						P4 vs. P28	4.06993	Yes	0.0005				ANOVA summary						P4 vs. P28	1.22241	No	0.9167				ANOVA summary						P4 vs. P28	0.312522	Yes	<0.0001				ANOVA summary						P4 vs. P28	67.0975	Yes	<0.0001
	P value	<0.0001					P7 vs. P14	1.28247	No	0.8727				P value	0.0046					P7 vs. P14	0.73781	No	0.7882				P value	<0.0001					P7 vs. P14	0.566671	Yes	0.0314				P value	<0.0001					P7 vs. P14	5.38752	Yes	0.0011
	Significant diff. among means (P < 0.05)?	Yes					P7 vs. P21	2.76792	Yes	0.0001				Significant diff. among means (P < 0.05)?	Yes					P7 vs. P21	1.12021	No	0.99				Significant diff. among means (P < 0.05)?	Yes					P7 vs. P21	0.386055	Yes	0.0023				Significant diff. among means (P < 0.05)?	Yes					P7 vs. P21	4.64797	Yes	0.0105
							P7 vs. P28	2.02389	Yes	0.0153										P7 vs. P28	1.09721	No	0.9962										P7 vs. P28	0.547586	Yes	0.0237										P7 vs. P28	6.53692	Yes	0.0002
							P14 vs. P21	2.15827	Yes	0.0007										P14 vs. P21	1.51829	No	0.4575										P14 vs. P21	0.681268	No	0.6738										P14 vs. P21	0.862728	No	0.9551
							P14 vs. P28	1.57812	No	0.1039										P14 vs. P28	1.48712	No	0.5193										P14 vs. P28	0.966322	No	>0.9999										P14 vs. P28	1.21334	No	0.7788
							P21 vs. P28	0.731197	No	0.1015										P21 vs. P28	0.979469	No	>0.9999										P21 vs. P28	1.41842	No	0.7617										P21 vs. P28	1.4064	No	0.3877
Layer4	Age	Mean	Std. Error of Mean	N	Median		Tukey's multiple comparisons test	Fold change (gr2/gr1)	Significant?	Adjusted P Value			Layer4	Age	Mean	Std. Error of Mean	N	Median		Tukey's multiple comparisons test	Fold change (gr2/gr1)	Significant?	Adjusted P Value			Layer4	Age	Mean	Std. Error of Mean	N	Median		Tukey's multiple comparisons test	Fold change (gr2/gr1)	Significant?	Adjusted P Value			Layer4	Age	Mean	Std. Error of Mean	N	Median		Tukey's multiple comparisons test	Fold change (gr2/gr1)	Significant?	Adjusted P Value
	P1	2.459	0.8831	4	2.077		P1 vs. P4	2.17812	No	0.4909				P1	329.3	114.1	4	295.4		P1 vs. P4	1.46584	No	0.5769				P1	13590	506.4	4	13639		P1 vs. P4	0.679985	Yes	0.0022				P1	0.001836	0.001192	3	0.0009654		P1 vs. P4	0.654139	No	>0.9999
	P4	5.356	0.5798	3	5.335		P1 vs. P7	2.05368	No	0.6002				P4	482.7	38.24	3	491		P1 vs. P7	1.0908	No	0.9994				P4	9241	1092	3	8494		P1 vs. P7	0.551582	Yes	<0.0001				P4	0.001201	0.00011	3	0.001143		P1 vs. P7	6.25272	No	0.9861
	P7	5.05	0.8029	3	4.626		P1 vs. P14	2.57015	No	0.2197				P7	359.2	19.26	3	342.4		P1 vs. P14	0.783176	No	0.9676				P7	7496	762.3	3	7605		P1 vs. P14	0.308462	Yes	<0.0001				P7	0.01148	0.0017	4	0.01221		P1 vs. P14	54.5207	Yes	0.0002
	P14	6.32	0.3468	3	6.438		P1 vs. P21	5.11183	Yes	0.0003				P14	257.9	16.44	3	246.9		P1 vs. P21	1.12511	No	0.9972				P14	4192	481.4	3	3885		P1 vs. P21	0.224503	Yes	<0.0001				P14	0.1001	0.007349	4	0.1038		P1 vs. P21	40.7353	Yes	0.0053
	P21	12.57	1.832	3	11.59		P1 vs. P28	3.75193	Yes	0.0099				P21	370.5	28.1	3	397		P1 vs. P28	1.02763	No	>0.9999				P21	3051	280.2	3	3227		P1 vs. P28	0.282634	Yes	<0.0001				P21	0.07479	0.001745	3	0.07562		P1 vs. P28	57.4074	Yes	0.0002
	P28	9.226	1.862	3	10.56		P4 vs. P7	0.942868	No	>0.9999				P28	338.4	52.46	3	355.4		P4 vs. P7	0.744148	No	0.8049				P28	3841	307.3	3	3753		P4 vs. P7	0.811168	No	0.4342				P28	0.1054	0.02826	3	0.07893		P4 vs. P7	9.5587	No	0.9815
							P4 vs. P14	1.17999	No	0.9918										P4 vs. P14	0.534286	No	0.2696										P4 vs. P14	0.453631	Yes	0.001										P4 vs. P14	83.3472	Yes	0.0002
							P4 vs. P21	2.3469	Yes	0.0101										P4 vs. P21	0.767557	No	0.8579										P4 vs. P21	0.330159	Yes	0.0001										P4 vs. P21	62.2731	Yes	0.0049
	ANOVA summary						P4 vs. P28	1.72255	No	0.2739				ANOVA summary						P4 vs. P28	0.701057	No	0.6922				ANOVA summary						P4 vs. P28	0.415648	Yes	0.0006				ANOVA summary						P4 vs. P28	87.7602	Yes	0.0002
	P value	0.0005					P7 vs. P14	1.25149	No	0.9723				P value	0.3999					P7 vs. P14	0.717984	No	0.9011				P value	<0.0001					P7 vs. P14	0.559232	Yes	0.0288				P value	<0.0001					P7 vs. P14	8.71951	Yes	0.0002
	Significant diff. among means (P < 0.05)?	Yes					P7 vs. P21	2.48911	Yes	0.0073				Significant diff. among means (P < 0.05)?	No					P7 vs. P21	1.03146	No	>0.9999				Significant diff. among means (P < 0.05)?	Yes					P7 vs. P21	0.407017	Yes	0.0032				Significant diff. among means (P < 0.05)?	Yes					P7 vs. P21	6.51481	Yes	0.0096
							P7 vs. P28	1.82693	No	0.2105										P7 vs. P28	0.942094	No	>0.9999										P7 vs. P28	0.512407	Yes	0.0146										P7 vs. P28	9.18118	Yes	0.0003
							P14 vs. P21	1.98892	Yes	0.0273										P14 vs. P21	1.4366	No	0.8561										P14 vs. P21	0.727815	No	0.8033										P14 vs. P21	0.747153	No	0.5676
							P14 vs. P28	1.45981	No	0.5541										P14 vs. P28	1.31214	No	0.9595										P14 vs. P28	0.916269	No	0.9986										P14 vs. P28	1.05295	No	0.9992
							P21 vs. P28	0.73397	No	0.4122										P21 vs. P28	0.91336	No	0.9994										P21 vs. P28	1.25893	No	0.9477										P21 vs. P28	1.40928	No	0.4445
Layer5	Age	Mean	Std. Error of Mean	N	Median		Tukey's multiple comparisons test	Fold change (gr2/gr1)	Significant?	Adjusted P Value			Layer5	Age	Mean	Std. Error of Mean	N	Median		Tukey's multiple comparisons test	Fold change (gr2/gr1)	Significant?	Adjusted P Value			Layer5	Age	Mean	Std. Error of Mean	N	Median		Tukey's multiple comparisons test	Fold change (gr2/gr1)	Significant?	Adjusted P Value			Layer5	Age	Mean	Std. Error of Mean	N	Median		Tukey's multiple comparisons test	Fold change (gr2/gr1)	Significant?	Adjusted P Value
	P1	2.434	0.7805	4	2.345		P1 vs. P4	1.99877	No	0.6268				P1	279.5	85.3	4	278.8		P1 vs. P4	1.27585	No	0.8941				P1	11507	578	4	10964		P1 vs. P4	0.642826	Yes	0.0003				P1	0.002598	0.001488	3	0.001474		P1 vs. P4	1.1251	No	>0.9999
	P4	4.865	0.2722	3	5.022		P1 vs. P7	2.84593	No	0.0998				P4	356.6	19.47	3	345.1		P1 vs. P7	1.12343	No	0.9966				P4	7397	812.1	3	6585		P1 vs. P7	0.40584	Yes	<0.0001				P4	0.002923	0.000299	3	0.003036		P1 vs. P7	5.71978	No	0.9726
	P7	6.927	1.034	3	5.966		P1 vs. P14	3.55094	Yes	0.0144				P7	314	26.19	3	307.5		P1 vs. P14	0.850805	No	0.9916				P7	4670	310.1	3	4790		P1 vs. P14	0.249848	Yes	<0.0001				P7	0.01486	0.001609	4	0.01502		P1 vs. P14	42.3018	Yes	0.0002
	P14	8.643	0.4476	3	8.618		P1 vs. P21	5.89565	Yes	<0.0001				P14	237.8	23.73	3	257		P1 vs. P21	1.28873	No	0.8748				P14	2875	345	3	2963		P1 vs. P21	0.219345	Yes	<0.0001				P14	0.1099	0.006389	4	0.1135		P1 vs. P21	37.2363	Yes	0.0012
	P21	14.35	1.533	3	15.15		P1 vs. P28	5.63681	Yes	<0.0001				P21	360.2	43.09	3	399.3		P1 vs. P28	1.34454	No	0.7774				P21	2524	87.8	3	2436		P1 vs. P28	0.238464	Yes	<0.0001				P21	0.09674	0.006891	3	0.1021		P1 vs. P28	48.3834	Yes	<0.0001
	P28	13.72	1.984	3	13.97		P4 vs. P7	1.42384	No	0.8054				P28	375.8	46.28	3	419.1		P4 vs. P7	0.880538	No	0.9933				P28	2744	133.5	3	2766		P4 vs. P7	0.631337	Yes	0.0171				P28	0.1257	0.03083	3	0.1131		P4 vs. P7	5.08382	No	0.9755
							P4 vs. P14	1.77657	No	0.2646										P4 vs. P14	0.666854	No	0.6659										P4 vs. P14	0.388671	Yes	0.0002										P4 vs. P14	37.5984	Yes	0.0002
							P4 vs. P21	2.94964	Yes	0.0008										P4 vs. P21	1.0101	No	>0.9999										P4 vs. P21	0.341219	Yes	0.0001										P4 vs. P21	33.0961	Yes	0.0012
	ANOVA summary						P4 vs. P28	2.82014	Yes	0.0014				ANOVA summary						P4 vs. P28	1.05384	No	0.9999				ANOVA summary						P4 vs. P28	0.370961	Yes	0.0002				ANOVA summary						P4 vs. P28	43.0038	Yes	<0.0001
	P value	<0.0001					P7 vs. P14	1.24773	No	0.896				P value	0.472					P7 vs. P14	0.757325	No	0.9204				P value	<0.0001					P7 vs. P14	0.615632	No	0.1701				P value	<0.0001					P7 vs. P14	7.39569	Yes	0.0003
	Significant diff. among means (P < 0.05)?	Yes					P7 vs. P21	2.0716	Yes	0.0063				Significant diff. among means (P < 0.05)?	No					P7 vs. P21	1.14713	No	0.9902				Significant diff. among means (P < 0.05)?	Yes					P7 vs. P21	0.540471	No	0.074				Significant diff. among means (P < 0.05)?	Yes					P7 vs. P21	6.51009	Yes	0.0023
							P7 vs. P28	1.98066	Yes	0.0122										P7 vs. P28	1.19682	No	0.9655										P7 vs. P28	0.58758	No	0.1255										P7 vs. P28	8.45895	Yes	0.0001
							P14 vs. P21	1.6603	Yes	0.0391										P14 vs. P21	1.51472	No	0.6388										P14 vs. P21	0.877913	No	0.995										P14 vs. P21	0.880255	No	0.9638
							P14 vs. P28	1.58741	No	0.0757										P14 vs. P28	1.58032	No	0.5252										P14 vs. P28	0.954435	No	>0.9999										P14 vs. P28	1.14377	No	0.9233
							P21 vs. P28	0.956098	No	0.9987										P21 vs. P28	1.04331	No	>0.9999										P21 vs. P28	1.08716	No	0.9995										P21 vs. P28	1.29936	No	0.5873
Layer6	Age	Mean	Std. Error of Mean	N	Median		Tukey's multiple comparisons test	Fold change (gr2/gr1)	Significant?	Adjusted P Value			Layer6	Age	Mean	Std. Error of Mean	N	Median		Tukey's multiple comparisons test	Fold change (gr2/gr1)	Significant?	Adjusted P Value			Layer6	Age	Mean	Std. Error of Mean	N	Median		Tukey's multiple comparisons test	Fold change (gr2/gr1)	Significant?	Adjusted P Value			Layer6	Age	Mean	Std. Error of Mean	N	Median		Tukey's multiple comparisons test	Fold change (gr2/gr1)	Significant?	Adjusted P Value
	P1	1.396	0.5944	4	1.081		P1 vs. P4	3.01003	No	0.1164				P1	173.9	70.81	4	143		P1 vs. P4	2.21162	No	0.0535				P1	12807	597.2	4	12643		P1 vs. P4	0.730069	Yes	0.0176				P1	0.008869	0.002259	3	0.007015		P1 vs. P4	1.56162	No	0.9998
	P4	4.202	0.4446	3	4.264		P1 vs. P7	2.93266	No	0.1389				P4	384.6	15.04	3	397.8		P1 vs. P7	1.54974	No	0.6781				P4	9350	1154	3	8297		P1 vs. P7	0.520184	Yes	0.0001				P4	0.01385	0.001458	3	0.01465		P1 vs. P7	1.76232	No	0.9987
	P7	4.094	0.9033	3	4.066		P1 vs. P14	4.81375	Yes	0.0015				P7	269.5	61.1	3	317.3		P1 vs. P14	1.68373	No	0.471				P7	6662	556.3	3	6190		P1 vs. P14	0.361599	Yes	<0.0001				P7	0.01563	0.001566	4	0.01489		P1 vs. P14	12.7523	Yes	0.0005
	P14	6.72	0.8424	3	6.436		P1 vs. P21	8.91117	Yes	<0.0001				P14	292.8	8.505	3	289.3		P1 vs. P21	2.11903	No	0.0823				P14	4631	577	3	4807		P1 vs. P21	0.239947	Yes	<0.0001				P14	0.1131	0.009766	4	0.1197		P1 vs. P21	10.7836	Yes	0.0046
	P21	12.44	0.8727	3	11.8		P1 vs. P28	5.87679	Yes	0.0001				P21	368.5	24.03	3	370.3		P1 vs. P28	1.59229	No	0.6111				P21	3073	369.2	3	3227		P1 vs. P28	0.269072	Yes	<0.0001				P21	0.09564	0.004275	3	0.0975		P1 vs. P28	16.0108	Yes	<0.0001
	P28	8.204	0.7018	3	7.814		P4 vs. P7	0.974298	No	>0.9999				P28	276.9	26.75	3	302.6		P4 vs. P7	0.700728	No	0.5687				P28	3446	285.3	3	3161		P4 vs. P7	0.712513	No	0.1116				P28	0.142	0.03221	3	0.1211		P4 vs. P7	1.12852	No	>0.9999
							P4 vs. P14	1.59924	No	0.2373										P4 vs. P14	0.76131	No	0.7612										P4 vs. P14	0.495294	Yes	0.0027										P4 vs. P14	8.16606	Yes	0.0008
							P4 vs. P21	2.9605	Yes	<0.0001										P4 vs. P21	0.958138	No	0.9999										P4 vs. P21	0.328663	Yes	0.0002										P4 vs. P21	6.90542	Yes	0.0075
	ANOVA summary						P4 vs. P28	1.9524	Yes	0.023				ANOVA summary						P4 vs. P28	0.719969	No	0.6316				ANOVA summary						P4 vs. P28	0.368556	Yes	0.0003				ANOVA summary						P4 vs. P28	10.2527	Yes	0.0001
	P value	<0.0001					P7 vs. P14	1.64143	No	0.2038				P value	0.0595					P7 vs. P14	1.08646	No	0.9993				P value	<0.0001					P7 vs. P14	0.695137	No	0.3228				P value	<0.0001					P7 vs. P14	7.23608	Yes	0.0004
	Significant diff. among means (P < 0.05)?	Yes					P7 vs. P21	3.03859	Yes	<0.0001				Significant diff. among means (P < 0.05)?	No					P7 vs. P21	1.36735	No	0.704				Significant diff. among means (P < 0.05)?	Yes					P7 vs. P21	0.461273	Yes	0.0215				Significant diff. among means (P < 0.05)?	Yes					P7 vs. P21	6.119	Yes	0.0052
							P7 vs. P28	2.00391	Yes	0.0192										P7 vs. P28	1.02746	No	>0.9999										P7 vs. P28	0.517262	Yes	0.0431										P7 vs. P28	9.08509	Yes	<0.0001
							P14 vs. P21	1.85119	Yes	0.0014										P14 vs. P21	1.25854	No	0.8723										P14 vs. P21	0.663572	No	0.5842										P14 vs. P21	0.845623	No	0.9154
							P14 vs. P28	1.22083	No	0.7298										P14 vs. P28	0.945697	No	0.9999										P14 vs. P28	0.744116	No	0.8035										P14 vs. P28	1.25553	No	0.5941
							P21 vs. P28	0.659486	Yes	0.0156										P21 vs. P28	0.751425	No	0.7634										P21 vs. P28	1.12138	No	0.9984										P21 vs. P28	1.48473	No	0.2058
Percent of astrocytes/ total cell number (DAPI+)													Number of astrocytes/ area (mm2)													Number of cells (DAPI+)/ area (mm2)													VGlut1 thresholded signal/ area (μm2)
Comparison between layers within each age													Comparison between layers within each age													Comparison between layers within each age													Comparison between layers within each age
P1	Layer	Mean	Std. Error of Mean	N	Median		Tukey's multiple comparisons test	Fold change (gr2/gr1)	Significant?	Adjusted P Value			P1	Layer	Mean	Std. Error of Mean	N	Median		Tukey's multiple comparisons test	Fold change (gr2/gr1)	Significant?	Adjusted P Value			P1	Layer	Mean	Std. Error of Mean	N	Median		Tukey's multiple comparisons test	Fold change (gr2/gr1)	Significant?	Adjusted P Value			P1	Layer	Mean	Std. Error of Mean	N	Median		Tukey's multiple comparisons test	Fold change (gr2/gr1)	Significant?	Adjusted P Value
	L1	0.8273	0.4728	4	0.5609		L1 vs. L2	0.640638	No	0.9972				L1	71.88	44.26	4	43.26		L1 vs. L2	1.2283	No	0.9999				L1	8722	551.3	4	8292		L1 vs. L2	1.93648	Yes	<0.0001				L1	0.002056	0.001007	3	0.001068		L1 vs. L2	0.988813	No	>0.9999
	L2/3	0.53	0.2683	4	0.3503		L1 vs. L4	2.97232	No	0.4051				L2/3	88.29	45.86	4	55.05		L1 vs. L4	4.58125	No	0.1758				L2/3	16890	377.8	4	17120		L1 vs. L4	1.55813	Yes	<0.0001				L2/3	0.002033	0.001264	3	0.001332		L1 vs. L4	0.892996	No	>0.9999
	L4	2.459	0.8831	4	2.077		L1 vs. L5	2.9421	No	0.4199				L4	329.3	114.1	4	295.4		L1 vs. L5	3.88843	No	0.3509				L4	13590	506.4	4	13639		L1 vs. L5	1.31931	Yes	0.0147				L4	0.001836	0.001192	3	0.0009654		L1 vs. L5	1.26362	No	0.9989
	L5	2.434	0.7805	4	2.345		L1 vs. L6	1.68742	No	0.9679				L5	279.5	85.3	4	278.8		L1 vs. L6	2.41931	No	0.8762				L5	11507	578	4	10964		L1 vs. L6	1.46836	Yes	0.0005				L5	0.002598	0.001488	3	0.001474		L1 vs. L6	4.31372	No	0.0578
	L6	1.396	0.5944	4	1.081		L2 vs. L4	4.63962	No	0.2556				L6	173.9	70.81	4	143		L2 vs. L4	3.72975	No	0.2238				L6	12807	597.2	4	12643		L2 vs. L4	0.804618	Yes	0.0039				L6	0.008869	0.002259	3	0.007015		L2 vs. L4	0.903099	No	>0.9999
							L2 vs. L5	4.59245	No	0.2666										L2 vs. L5	3.1657	No	0.4276										L2 vs. L5	0.681291	Yes	<0.0001										L2 vs. L5	1.27791	No	0.9987
	ANOVA summary						L2 vs. L6	2.63396	No	0.8692				ANOVA summary						L2 vs. L6	1.96965	No	0.9295				ANOVA summary						L2 vs. L6	0.758259	Yes	0.0005				ANOVA summary						L2 vs. L6	4.36252	No	0.0568
	P value	0.153					L4 vs. L5	0.989833	No	>0.9999				P value	0.1169					L4 vs. L5	0.84877	No	0.9899				P value	<0.0001					L4 vs. L5	0.846726	No	0.0862				P value	0.0335					L4 vs. L5	1.41503	No	0.9959
	Significant diff. among means (P < 0.05)?	No					L4 vs. L6	0.56771	No	0.7633				Significant diff. among means (P < 0.05)?	No					L4 vs. L6	0.52809	No	0.6173				Significant diff. among means (P < 0.05)?	Yes					L4 vs. L6	0.942384	No	0.829				Significant diff. among means (P < 0.05)?	Yes					L4 vs. L6	4.83061	Yes	0.0493
							L5 vs. L6	0.573541	No	0.7784										L5 vs. L6	0.622182	No	0.8626										L5 vs. L6	1.11297	No	0.4399										L5 vs. L6	3.41378	No	0.0856
P4	Layer	Mean	Std. Error of Mean	N	Median		Tukey's multiple comparisons test	Fold change (gr2/gr1)	Significant?	Adjusted P Value			P4	Layer	Mean	Std. Error of Mean	N	Median		Tukey's multiple comparisons test	Fold change (gr2/gr1)	Significant?	Adjusted P Value			P4	Layer	Mean	Std. Error of Mean	N	Median		Tukey's multiple comparisons test	Fold change (gr2/gr1)	Significant?	Adjusted P Value			P4	Layer	Mean	Std. Error of Mean	N	Median		Tukey's multiple comparisons test	Fold change (gr2/gr1)	Significant?	Adjusted P Value
	L1	12.56	0.2787	3	12.66		L1 vs. L2	0.167357	Yes	<0.0001				L1	460.7	52.63	3	512.5		L1 vs. L2	0.635338	No	0.0856				L1	3760	335.2	3	4017		L1 vs. L2	3.7359	Yes	0.0002				L1	0.004539	0.0008197	3	0.003988		L1 vs. L2	0.374972	No	0.1618
	L2/3	2.102	0.4726	3	2.007		L1 vs. L4	0.426433	Yes	<0.0001				L2/3	292.7	57.49	3	249.8		L1 vs. L4	1.04775	No	0.9945				L2/3	14047	1222	3	13170		L1 vs. L4	2.45771	Yes	0.0178				L2/3	0.001702	0.0005195	3	0.001941		L1 vs. L4	0.264596	No	0.0828
	L4	5.356	0.5798	3	5.335		L1 vs. L5	0.387341	Yes	<0.0001				L4	482.7	38.24	3	491		L1 vs. L5	0.77404	No	0.412				L4	9241	1092	3	8494		L1 vs. L5	1.96729	No	0.1379				L4	0.001201	0.00011	3	0.001143		L1 vs. L5	0.643974	No	0.6213
	L5	4.865	0.2722	3	5.022		L1 vs. L6	0.334554	Yes	<0.0001				L5	356.6	19.47	3	345.1		L1 vs. L6	0.834817	No	0.6795				L5	7397	812.1	3	6585		L1 vs. L6	2.4867	Yes	0.0157				L5	0.002923	0.000299	3	0.003036		L1 vs. L6	3.05133	Yes	<0.0001
	L6	4.202	0.4446	3	4.264		L2 vs. L4	2.54805	Yes	0.0022				L6	384.6	15.04	3	397.8		L2 vs. L4	1.64913	Yes	0.0472				L6	9350	1154	3	8297		L2 vs. L4	0.657863	Yes	0.0377				L6	0.01385	0.001458	3	0.01465		L2 vs. L4	0.70564	No	0.9906
							L2 vs. L5	2.31446	Yes	0.007										L2 vs. L5	1.21831	No	0.7936										L2 vs. L5	0.526589	Yes	0.005										L2 vs. L5	1.71739	No	0.8106
	ANOVA summary						L2 vs. L6	1.99905	Yes	0.0371				ANOVA summary						L2 vs. L6	1.31397	No	0.5228				ANOVA summary						L2 vs. L6	0.665623	Yes	0.0426				ANOVA summary						L2 vs. L6	8.13749	Yes	<0.0001
	P value	<0.0001					L4 vs. L5	0.908327	No	0.9205				P value	0.0427					L4 vs. L5	0.738761	No	0.2511				P value	0.0004					L4 vs. L5	0.800454	No	0.6794				P value	<0.0001					L4 vs. L5	2.43381	No	0.5681
	Significant diff. among means (P < 0.05)?	Yes					L4 vs. L6	0.784541	No	0.3703				Significant diff. among means (P < 0.05)?	Yes					L4 vs. L6	0.796768	No	0.4658				Significant diff. among means (P < 0.05)?	Yes					L4 vs. L6	1.0118	No	>0.9999				Significant diff. among means (P < 0.05)?	Yes					L4 vs. L6	11.5321	Yes	<0.0001
							L5 vs. L6	0.86372	No	0.8037										L5 vs. L6	1.07852	No	0.9863										L5 vs. L6	1.26403	No	0.6347										L5 vs. L6	4.73828	Yes	<0.0001
P7	Layer	Mean	Std. Error of Mean	N	Median		Tukey's multiple comparisons test	Fold change (gr2/gr1)	Significant?	Adjusted P Value			P7	Layer	Mean	Std. Error of Mean	N	Median		Tukey's multiple comparisons test	Fold change (gr2/gr1)	Significant?	Adjusted P Value			P7	Layer	Mean	Std. Error of Mean	N	Median		Tukey's multiple comparisons test	Fold change (gr2/gr1)	Significant?	Adjusted P Value			P7	Layer	Mean	Std. Error of Mean	N	Median		Tukey's multiple comparisons test	Fold change (gr2/gr1)	Significant?	Adjusted P Value
	L1	33.76	1.507	3	34.78		L1 vs. L2	0.125207	Yes	<0.0001				L1	840.9	84.78	3	770		L1 vs. L2	0.387799	Yes	0.0005				L1	2486	209.7	3	2519		L1 vs. L2	3.22486	Yes	0.0005				L1	0.02328	0.003549	4	0.0232		L1 vs. L2	0.75043	No	0.4068
	L2/3	4.227	1.06	3	4.314		L1 vs. L4	0.149585	Yes	<0.0001				L2/3	326.1	61.33	3	310.2		L1 vs. L4	0.427161	Yes	0.0009				L2/3	8017	865.8	3	7243		L1 vs. L4	3.01529	Yes	0.0011				L2/3	0.01747	0.002319	4	0.01666		L1 vs. L4	0.493127	Yes	0.0166
	L4	5.05	0.8029	3	4.626		L1 vs. L5	0.205184	Yes	<0.0001				L4	359.2	19.26	3	342.4		L1 vs. L5	0.373409	Yes	0.0004				L4	7496	762.3	3	7605		L1 vs. L5	1.87852	No	0.1463				L4	0.01148	0.0017	4	0.01221		L1 vs. L5	0.638316	No	0.1174
	L5	6.927	1.034	3	5.966		L1 vs. L6	0.121268	Yes	<0.0001				L5	314	26.19	3	307.5		L1 vs. L6	0.32049	Yes	0.0002				L5	4670	310.1	3	4790		L1 vs. L6	2.67981	Yes	0.0041				L5	0.01486	0.001609	4	0.01502		L1 vs. L6	0.671392	No	0.1754
	L6	4.094	0.9033	3	4.066		L2 vs. L4	1.1947	No	0.9815				L6	269.5	61.1	3	317.3		L2 vs. L4	1.1015	No	0.9926				L6	6662	556.3	3	6190		L2 vs. L4	0.935013	No	0.9689				L6	0.01563	0.001566	4	0.01489		L2 vs. L4	0.657127	No	0.3764
							L2 vs. L5	1.63875	No	0.4468										L2 vs. L5	0.962895	No	0.9999										L2 vs. L5	0.582512	Yes	0.0176										L2 vs. L5	0.850601	No	0.9233
	ANOVA summary						L2 vs. L6	0.968536	No	>0.9999				ANOVA summary						L2 vs. L6	0.826434	No	0.9487				ANOVA summary						L2 vs. L6	0.830984	No	0.5255				ANOVA summary						L2 vs. L6	0.894677	No	0.9772
	P value	<0.0001					L4 vs. L5	1.37168	No	0.7411				P value	0.0002					L4 vs. L5	0.874165	No	0.9767				P value	0.0004					L4 vs. L5	0.622999	Yes	0.0457				P value	0.0288					L4 vs. L5	1.29443	No	0.8269
	Significant diff. among means (P < 0.05)?	Yes					L4 vs. L6	0.810693	No	0.9683				Significant diff. among means (P < 0.05)?	Yes					L4 vs. L6	0.750278	No	0.788				Significant diff. among means (P < 0.05)?	Yes					L4 vs. L6	0.888741	No	0.8547				Significant diff. among means (P < 0.05)?	Yes					L4 vs. L6	1.3615	No	0.7001
							L5 vs. L6	0.591021	No	0.404										L5 vs. L6	0.85828	No	0.978										L5 vs. L6	1.42655	No	0.2035										L5 vs. L6	1.05182	No	0.9992
P14	Layer	Mean	Std. Error of Mean	N	Median		Tukey's multiple comparisons test	Fold change (gr2/gr1)	Significant?	Adjusted P Value			P14	Layer	Mean	Std. Error of Mean	N	Median		Tukey's multiple comparisons test	Fold change (gr2/gr1)	Significant?	Adjusted P Value			P14	Layer	Mean	Std. Error of Mean	N	Median		Tukey's multiple comparisons test	Fold change (gr2/gr1)	Significant?	Adjusted P Value			P14	Layer	Mean	Std. Error of Mean	N	Median		Tukey's multiple comparisons test	Fold change (gr2/gr1)	Significant?	Adjusted P Value
	L1	25.96	0.3733	3	26.3		L1 vs. L2	0.208821	Yes	<0.0001				L1	453	27.8	3	449.4		L1 vs. L2	0.531126	Yes	0.0001				L1	1800	158.3	3	1712		L1 vs. L2	2.52389	Yes	0.006				L1	0.09115	0.0137	4	0.09254		L1 vs. L2	1.03258	No	0.9995
	L2/3	5.421	0.1137	3	5.467		L1 vs. L4	0.243451	Yes	<0.0001				L2/3	240.6	13.27	3	252.1		L1 vs. L4	0.569316	Yes	0.0002				L2/3	4543	385.8	3	4675		L1 vs. L4	2.32889	Yes	0.0147				L2/3	0.09412	0.009612	4	0.09369		L1 vs. L4	1.09819	No	0.9628
	L4	6.32	0.3468	3	6.438		L1 vs. L5	0.332935	Yes	<0.0001				L4	257.9	16.44	3	246.9		L1 vs. L5	0.524945	Yes	<0.0001				L4	4192	481.4	3	3885		L1 vs. L5	1.59722	No	0.406				L4	0.1001	0.007349	4	0.1038		L1 vs. L5	1.2057	No	0.6583
	L5	8.643	0.4476	3	8.618		L1 vs. L6	0.25886	Yes	<0.0001				L5	237.8	23.73	3	257		L1 vs. L6	0.646358	Yes	0.0011				L5	2875	345	3	2963		L1 vs. L6	2.57278	Yes	0.0048				L5	0.1099	0.006389	4	0.1135		L1 vs. L6	1.24081	No	0.5189
	L6	6.72	0.8424	3	6.436		L2 vs. L4	1.16584	No	0.6931				L6	292.8	8.506	3	289.3		L2 vs. L4	1.0719	No	0.9657				L6	4631	577	3	4807		L2 vs. L4	0.922738	No	0.972				L6	0.1131	0.009766	4	0.1197		L2 vs. L4	1.06354	No	0.9914
							L2 vs. L5	1.59436	Yes	0.006										L2 vs. L5	0.988362	No	>0.9999										L2 vs. L5	0.632842	No	0.0989										L2 vs. L5	1.16766	No	0.7799
	ANOVA summary						L2 vs. L6	1.23962	No	0.3814				ANOVA summary						L2 vs. L6	1.21696	No	0.3691				ANOVA summary						L2 vs. L6	1.01937	No	0.9999				ANOVA summary						L2 vs. L6	1.20166	No	0.6462
	P value	<0.0001					L4 vs. L5	1.36756	Yes	0.0438				P value	<0.0001					L4 vs. L5	0.922063	No	0.9418				P value	0.0025					L4 vs. L5	0.68583	No	0.238				P value	0.4491					L4 vs. L5	1.0979	No	0.9516
	Significant diff. among means (P < 0.05)?	Yes					L4 vs. L6	1.06329	No	0.975				Significant diff. among means (P < 0.05)?	Yes					L4 vs. L6	1.13532	No	0.7083				Significant diff. among means (P < 0.05)?	Yes					L4 vs. L6	1.10472	No	0.9393				Significant diff. among means (P < 0.05)?	No					L4 vs. L6	1.12987	No	0.8749
							L5 vs. L6	0.777508	No	0.107										L5 vs. L6	1.23129	No	0.323										L5 vs. L6	1.61078	No	0.0787										L5 vs. L6	1.02912	No	0.9992
P21	Layer	Mean	Std. Error of Mean	N	Median		Tukey's multiple comparisons test	Fold change (gr2/gr1)	Significant?	Adjusted P Value			P21	Layer	Mean	Std. Error of Mean	N	Median		Tukey's multiple comparisons test	Fold change (gr2/gr1)	Significant?	Adjusted P Value			P21	Layer	Mean	Std. Error of Mean	N	Median		Tukey's multiple comparisons test	Fold change (gr2/gr1)	Significant?	Adjusted P Value			P21	Layer	Mean	Std. Error of Mean	N	Median		Tukey's multiple comparisons test	Fold change (gr2/gr1)	Significant?	Adjusted P Value
	L1	50.27	6.017	3	47.52		L1 vs. L2	0.232743	Yes	<0.0001				L1	646.8	110.8	3	652		L1 vs. L2	0.56478	Yes	0.0469				L1	1295	87.8	3	1383		L1 vs. L2	2.38996	Yes	0.002				L1	0.07327	0.01175	3	0.07405		L1 vs. L2	1.10823	No	0.9261
	L2/3	11.7	0.7669	3	11.2		L1 vs. L4	0.25005	Yes	<0.0001				L2/3	365.3	48.55	3	319.2		L1 vs. L4	0.57282	No	0.0517				L2/3	3095	201.2	3	2963		L1 vs. L4	2.35598	Yes	0.0024				L2/3	0.0812	0.006442	3	0.07557		L1 vs. L4	1.02075	No	0.9999
	L4	12.57	1.832	3	11.59		L1 vs. L5	0.285459	Yes	<0.0001				L4	370.5	28.1	3	397		L1 vs. L5	0.556895	Yes	0.0428				L4	3051	280.2	3	3227		L1 vs. L5	1.94903	Yes	0.0251				L4	0.07479	0.001745	3	0.07562		L1 vs. L5	1.32032	No	0.2051
	L5	14.35	1.533	3	15.15		L1 vs. L6	0.247464	Yes	<0.0001				L5	360.2	43.09	3	399.3		L1 vs. L6	0.569728	Yes	0.0498				L5	2524	87.8	3	2436		L1 vs. L6	2.37297	Yes	0.0022				L5	0.09674	0.006891	3	0.1021		L1 vs. L6	1.30531	No	0.2396
	L6	12.44	0.8727	3	11.8		L2 vs. L4	1.07436	No	0.9995				L6	368.5	24.03	3	370.3		L2 vs. L4	1.01423	No	>0.9999				L6	3073	369.2	3	3227		L2 vs. L4	0.985784	No	>0.9999				L6	0.09564	0.004275	3	0.0975		L2 vs. L4	0.921059	No	0.9641
							L2 vs. L5	1.2265	No	0.9656										L2 vs. L5	0.986039	No	>0.9999										L2 vs. L5	0.815509	No	0.4573										L2 vs. L5	1.19138	No	0.5514
	ANOVA summary						L2 vs. L6	1.06325	No	0.9997				ANOVA summary						L2 vs. L6	1.00876	No	>0.9999				ANOVA summary						L2 vs. L6	0.992892	No	>0.9999				ANOVA summary						L2 vs. L6	1.17783	No	0.6137
	P value	<0.0001					L4 vs. L5	1.14161	No	0.992				P value	0.0259					L4 vs. L5	0.9722	No	>0.9999				P value	0.0011					L4 vs. L5	0.82727	No	0.5285				P value	0.1056					L4 vs. L5	1.29349	No	0.2537
	Significant diff. among means (P < 0.05)?	Yes					L4 vs. L6	0.989658	No	>0.9999				Significant diff. among means (P < 0.05)?	Yes					L4 vs. L6	0.994602	No	>0.9999				Significant diff. among means (P < 0.05)?	Yes					L4 vs. L6	1.00721	No	>0.9999				Significant diff. among means (P < 0.05)?	No					L4 vs. L6	1.27878	No	0.2945
							L5 vs. L6	0.866899	No	0.9895										L5 vs. L6	1.02304	No	>0.9999										L5 vs. L6	1.21751	No	0.4923										L5 vs. L6	0.988629	No	>0.9999
P28	Layer	Mean	Std. Error of Mean	N	Median		Tukey's multiple comparisons test	Fold change (gr2/gr1)	Significant?	Adjusted P Value			P28	Layer	Mean	Std. Error of Mean	N	Median		Tukey's multiple comparisons test	Fold change (gr2/gr1)	Significant?	Adjusted P Value			P28	Layer	Mean	Std. Error of Mean	N	Median		Tukey's multiple comparisons test	Fold change (gr2/gr1)	Significant?	Adjusted P Value			P28	Layer	Mean	Std. Error of Mean	N	Median		Tukey's multiple comparisons test	Fold change (gr2/gr1)	Significant?	Adjusted P Value
	L1	47.11	2.128	3	48.51		L1 vs. L2	0.181596	Yes	<0.0001				L1	638.3	30.52	3	616.9		L1 vs. L2	0.560551	Yes	0.0026				L1	1405	43.9	3	1449		L1 vs. L2	3.12456	Yes	0.0005				L1	0.1229	0.03447	3	0.09472		L1 vs. L2	0.929211	No	0.9996
	L2/3	8.555	1.318	3	9.221		L1 vs. L4	0.19584	Yes	<0.0001				L2/3	357.8	23.97	3	339.3		L1 vs. L4	0.530158	Yes	0.0016				L2/3	4390	582	3	4017		L1 vs. L4	2.73381	Yes	0.0026				L2/3	0.1142	0.02671	3	0.09632		L1 vs. L4	0.857608	No	0.9935
	L4	9.226	1.862	3	10.56		L1 vs. L5	0.291233	Yes	<0.0001				L4	338.4	52.46	3	355.4		L1 vs. L5	0.588751	Yes	0.0043				L4	3841	307.3	3	3753		L1 vs. L5	1.95302	No	0.0919				L4	0.1054	0.02826	3	0.07893		L1 vs. L5	1.02278	No	>0.9999
	L5	13.72	1.984	3	13.97		L1 vs. L6	0.174146	Yes	<0.0001				L5	375.8	46.28	3	419.1		L1 vs. L6	0.433809	Yes	0.0004				L5	2744	133.5	3	2766		L1 vs. L6	2.45267	Yes	0.0089				L5	0.1257	0.03083	3	0.1131		L1 vs. L6	1.15541	No	0.9909
	L6	8.204	0.7018	3	7.814		L2 vs. L4	1.07843	No	0.9984				L6	276.9	26.75	3	302.6		L2 vs. L4	0.94578	No	0.9956				L6	3446	285.3	3	3161		L2 vs. L4	0.874943	No	0.7586				L6	0.142	0.03221	3	0.1211		L2 vs. L4	0.922942	No	0.9995
							L2 vs. L5	1.60374	No	0.2653										L2 vs. L5	1.05031	No	0.9968										L2 vs. L5	0.625057	Yes	0.0329										L2 vs. L5	1.1007	No	0.9987
	ANOVA summary						L2 vs. L6	0.958971	No	0.9999				ANOVA summary						L2 vs. L6	0.773896	No	0.5756				ANOVA summary						L2 vs. L6	0.784966	No	0.3143				ANOVA summary						L2 vs. L6	1.24343	No	0.9644
	P value	<0.0001					L4 vs. L5	1.4871	No	0.3819				P value	0.0005					L4 vs. L5	1.11052	No	0.9518				P value	0.0007					L4 vs. L5	0.714397	No	0.1996				P value	0.9327					L4 vs. L5	1.1926	No	0.9887
	Significant diff. among means (P < 0.05)?	Yes					L4 vs. L6	0.889226	No	0.9918				Significant diff. among means (P < 0.05)?	Yes					L4 vs. L6	0.818262	No	0.777				Significant diff. among means (P < 0.05)?	Yes					L4 vs. L6	0.897162	No	0.9069				Significant diff. among means (P < 0.05)?	No					L4 vs. L6	1.34725	No	0.9103
							L5 vs. L6	0.597959	No	0.2165										L5 vs. L6	0.736828	No	0.3985										L5 vs. L6	1.25583	No	0.5737										L5 vs. L6	1.12967	No	0.995
