## Supplemental Table 3 for "Activity-Dependent Modulation of Synapse-Regulating Genes in Astrocytes"

### Sheet: Table S3A
Related to	Fig3, S3	Full statistical analysis of developmental changes in mRNA expression of selected synapse regulating genes by in situ hybridization. Averages, and analysis calculated for N=3, i.e. per mouse
Developmental expression Chrdl1													Developmental expression Gpc4													Developmental expression Gpc5													Developmental expression Gpc6
average per mouse comparison													average per mouse comparison													average per mouse comparison													average per mouse comparison
Comparison between ages within each layer													Comparison between ages within each layer													Comparison between ages within each layer													Comparison between ages within each layer
Layer1	Age	Mean	Std. Error of Mean	N	Median		Tukey's multiple comparisons test	Fold change (gr2/gr1)	Significant?	Adjusted P Value			Layer1	Age	Mean	Std. Error of Mean	N	Median		Tukey's multiple comparisons test	Fold change (gr2/gr1)	Significant?	Adjusted P Value			Layer1	Age	Mean	Std. Error of Mean	N	Median		Tukey's multiple comparisons test	Fold change (gr2/gr1)	Significant?	Adjusted P Value			Layer1	Age	Mean	Std. Error of Mean	N	Median		Tukey's multiple comparisons test	Fold change (gr2/gr1)	Significant?	Adjusted P Value
	P4	6.645	0.3715	3	6.808		P4 vs. P7	0.853424	No	0.9167				P4	3.078	0.4923	3	3.453		P4 vs. P7	1.346	No	0.1303				P4	0.5302	0.1267	3	0.4983		P4 vs. P7	2.50283	No	0.8354				P4	5.863	0.6478	3	5.844		P4 vs. P7	0.536074	Yes	0.035
	P7	5.671	2.033	3	4.305		P4 vs. P14	1.19533	No	0.8291				P7	4.143	0.0823	3	4.192		P4 vs. P14	0.55848	Yes	0.0487				P7	1.327	0.1808	3	1.184		P4 vs. P14	11.1845	Yes	0.0021				P7	3.143	0.6192	3	2.555		P4 vs. P14	0.632441	No	0.0961
	P14	7.943	0.5485	3	7.694		P4 vs. P28	0.534838	No	0.2552				P14	1.719	0.2035	3	1.611		P4 vs. P28	0.370045	Yes	0.0076				P14	5.93	0.7333	3	6.21		P4 vs. P28	9.94342	Yes	0.0047				P14	3.708	0.4464	3	3.82		P4 vs. P28	0.354085	Yes	0.0058
	P28	3.554	0.28	3	3.706		P7 vs. P14	1.40063	No	0.4854				P28	1.139	0.2562	3	0.9029		P7 vs. P14	0.414917	Yes	0.0019				P28	5.272	1.105	3	5.493		P7 vs. P14	4.46873	Yes	0.0056				P28	2.076	0.4858	3	1.659		P7 vs. P14	1.17976	No	0.8874
							P7 vs P28	0.626697	No	0.5394										P7 vs P28	0.274922	Yes	0.0005										P7 vs P28	3.97287	Yes	0.0136										P7 vs P28	0.660515	No	0.5568
	ANOVA summary						P14 vs. P28	0.447438	No	0.0791				ANOVA summary						P14 vs. P28	0.662595	No	0.5469				ANOVA summary						P14 vs. P28	0.889039	No	0.8974				ANOVA summary						P14 vs. P28	0.559871	No	0.2398
	P value	0.0987												P value	0.0004												P value	0.0009												P value	0.008
	Significant diff. among means (P < 0.05)?	No												Significant diff. among means (P < 0.05)?	Yes												Significant diff. among means (P < 0.05)?	Yes												Significant diff. among means (P < 0.05)?	Yes
Layer2/3	Age	Mean	Std. Error of Mean	N	Median		Tukey's multiple comparisons test	Fold change (gr2/gr1)	Significant?	Adjusted P Value			Layer2/3	Age	Mean	Std. Error of Mean	N	Median		Tukey's multiple comparisons test	Fold change (gr2/gr1)	Significant?	Adjusted P Value			Layer2/3	Age	Mean	Std. Error of Mean	N	Median		Tukey's multiple comparisons test	Fold change (gr2/gr1)	Significant?	Adjusted P Value			Layer2/3	Age	Mean	Std. Error of Mean	N	Median		Tukey's multiple comparisons test	Fold change (gr2/gr1)	Significant?	Adjusted P Value
	P4	4.083	0.1832	3	3.901		P4 vs. P7	1.00759	No	>0.9999				P4	2.552	0.5611	3	2.946		P4 vs. P7	1.36129	No	0.7506				P4	1.407	0.2763	3	1.479		P4 vs. P7	1.65529	No	0.8365				P4	3.057	0.4616	3	3.063		P4 vs. P7	0.998364	No	>0.9999
	P7	4.114	1.029	3	4.089		P4 vs. P14	2.43277	Yes	0.0032				P7	3.474	0.6812	3	3.109		P4 vs. P14	1.48433	No	0.5611				P7	2.329	0.3151	3	2.296		P4 vs. P14	5.32196	Yes	0.0025				P7	3.052	0.2243	3	2.97		P4 vs. P14	1.53418	No	0.4152
	P14	9.933	0.624	3	10.09		P4 vs. P28	1.8577	No	0.0519				P14	3.788	0.9152	3	3.453		P4 vs. P28	1.07367	No	0.9967				P14	7.488	0.3437	3	7.178		P4 vs. P28	5.18053	Yes	0.0031				P14	4.69	0.8999	3	5.386		P4 vs. P28	1.36735	No	0.6876
	P28	7.585	0.9751	3	8.27		P7 vs. P14	2.41444	Yes	0.0033				P28	2.74	0.2528	3	2.802		P7 vs. P14	1.09039	No	0.9852				P28	7.289	1.463	3	6.944		P7 vs. P14	3.21511	Yes	0.0069				P28	4.18	0.9655	3	3.302		P7 vs. P14	1.5367	No	0.4125
							P7 vs P28	1.8437	No	0.054										P7 vs P28	0.788716	No	0.8525										P7 vs P28	3.12967	Yes	0.0087										P7 vs P28	1.36959	No	0.6844
	ANOVA summary						P14 vs. P28	0.763616	No	0.2231				ANOVA summary						P14 vs. P28	0.723337	No	0.6758				ANOVA summary						P14 vs. P28	0.973424	No	0.9977				ANOVA summary						P14 vs. P28	0.891258	No	0.9546
	P value	0.0017												P value	0.5172												P value	0.0008												P value	0.3243
	Significant diff. among means (P < 0.05)?	Yes												Significant diff. among means (P < 0.05)?	No												Significant diff. among means (P < 0.05)?	Yes												Significant diff. among means (P < 0.05)?	No
Layer4	Age	Mean	Std. Error of Mean	N	Median		Tukey's multiple comparisons test	Fold change (gr2/gr1)	Significant?	Adjusted P Value			Layer4	Age	Mean	Std. Error of Mean	N	Median		Tukey's multiple comparisons test	Fold change (gr2/gr1)	Significant?	Adjusted P Value			Layer4	Age	Mean	Std. Error of Mean	N	Median		Tukey's multiple comparisons test	Fold change (gr2/gr1)	Significant?	Adjusted P Value			Layer4	Age	Mean	Std. Error of Mean	N	Median		Tukey's multiple comparisons test	Fold change (gr2/gr1)	Significant?	Adjusted P Value
	P4	4.353	0.5285	3	4.607		P4 vs. P7	0.833448	No	0.9369				P4	3.2	0.6351	3	2.768		P4 vs. P7	1.12469	No	0.9712				P4	2.519	0.544	3	2.995		P4 vs. P7	1.20405	No	0.9851				P4	3.322	0.1647	3	3.263		P4 vs. P7	0.729681	No	0.6771
	P7	3.628	0.5225	3	3.874		P4 vs. P14	1.44935	No	0.4548				P7	3.599	0.7053	3	3.417		P4 vs. P14	0.927812	No	0.9941				P7	3.033	0.6369	3	3.096		P4 vs. P14	3.47241	Yes	0.0134				P7	2.424	0.542	3	2.501		P4 vs. P14	1.32962	No	0.5376
	P14	6.309	1.562	3	6.274		P4 vs. P28	1.24925	No	0.8253				P14	2.969	0.7785	3	2.315		P4 vs. P28	0.838125	No	0.9406				P14	8.747	1.524	3	7.351		P4 vs. P28	2.57046	No	0.1101				P14	4.417	0.534	3	4.55		P4 vs. P28	1.24112	No	0.7444
	P28	5.438	0.4408	3	5.011		P7 vs. P14	1.73897	No	0.2244				P28	2.682	0.4407	3	2.465		P7 vs. P14	0.824951	No	0.9009				P28	6.475	1.207	3	7.514		P7 vs. P14	2.88394	Yes	0.0213				P28	4.123	0.7957	3	4.034		P7 vs. P14	1.82219	No	0.1286
							P7 vs P28	1.4989	No	0.5149										P7 vs P28	0.745207	No	0.7569										P7 vs P28	2.13485	No	0.1772										P7 vs P28	1.70091	No	0.2146
	ANOVA summary						P14 vs. P28	0.861943	No	0.8979				ANOVA summary						P14 vs. P28	0.903334	No	0.9887				ANOVA summary						P14 vs. P28	0.740254	No	0.4707				ANOVA summary						P14 vs. P28	0.933439	No	0.981
	P value	0.2337												P value	0.7885												P value	0.0094												P value	0.1263
	Significant diff. among means (P < 0.05)?	No												Significant diff. among means (P < 0.05)?	No												Significant diff. among means (P < 0.05)?	Yes												Significant diff. among means (P < 0.05)?	No
Layer5	Age	Mean	Std. Error of Mean	N	Median		Tukey's multiple comparisons test	Fold change (gr2/gr1)	Significant?	Adjusted P Value			Layer5	Age	Mean	Std. Error of Mean	N	Median		Tukey's multiple comparisons test	Fold change (gr2/gr1)	Significant?	Adjusted P Value			Layer5	Age	Mean	Std. Error of Mean	N	Median		Tukey's multiple comparisons test	Fold change (gr2/gr1)	Significant?	Adjusted P Value			Layer5	Age	Mean	Std. Error of Mean	N	Median		Tukey's multiple comparisons test	Fold change (gr2/gr1)	Significant?	Adjusted P Value
	P4	3.179	0.3651	3	2.874		P4 vs. P7	1.0302	No	0.9996				P4	3.4	0.7973	3	3.441		P4 vs. P7	1.19647	No	0.936				P4	1.736	0.1274	3	1.716		P4 vs. P7	1.42569	No	0.9608				P4	2.477	0.4177	3	2.839		P4 vs. P7	0.999596	No	>0.9999
	P7	3.275	0.8224	3	3.976		P4 vs. P14	1.41743	No	0.5307				P7	4.068	1.12	3	2.964		P4 vs. P14	1.08353	No	0.9943				P7	2.475	0.8018	3	3.073		P4 vs. P14	4.53859	Yes	0.0163				P7	2.476	0.3818	3	2.475		P4 vs. P14	1.78563	Yes	0.0346
	P14	4.506	0.5006	3	4.958		P4 vs. P28	1.33501	No	0.6843				P14	3.684	0.8017	3	3.103		P4 vs. P28	0.852941	No	0.971				P14	7.879	1.28	3	7.634		P4 vs. P28	3.98272	Yes	0.0387				P14	4.423	0.4102	3	4.673		P4 vs. P28	1.23617	No	0.7311
	P28	4.244	0.8527	3	4.844		P7 vs. P14	1.37588	No	0.5866				P28	2.9	0.3656	3	3.125		P7 vs. P14	0.905605	No	0.9865				P28	6.914	1.542	3	6.623		P7 vs. P14	3.18343	Yes	0.0315				P28	3.062	0.3774	3	3.027		P7 vs. P14	1.78635	Yes	0.0346
							P7 vs P28	1.29588	No	0.7404										P7 vs P28	0.712881	No	0.7479										P7 vs P28	2.79354	No	0.0763										P7 vs P28	1.23667	No	0.7305
	ANOVA summary						P14 vs. P28	0.941855	No	0.992				ANOVA summary						P14 vs. P28	0.787188	No	0.9021				ANOVA summary						P14 vs. P28	0.877523	No	0.9192				ANOVA summary						P14 vs. P28	0.69229	No	0.1496
	P value	0.4362												P value	0.7819												P value	0.008												P value	0.0259
	Significant diff. among means (P < 0.05)?	No												Significant diff. among means (P < 0.05)?	No												Significant diff. among means (P < 0.05)?	Yes												Significant diff. among means (P < 0.05)?	Yes
Layer6	Age	Mean	Std. Error of Mean	N	Median		Tukey's multiple comparisons test	Fold change (gr2/gr1)	Significant?	Adjusted P Value			Layer6	Age	Mean	Std. Error of Mean	N	Median		Tukey's multiple comparisons test	Fold change (gr2/gr1)	Significant?	Adjusted P Value			Layer6	Age	Mean	Std. Error of Mean	N	Median		Tukey's multiple comparisons test	Fold change (gr2/gr1)	Significant?	Adjusted P Value			Layer6	Age	Mean	Std. Error of Mean	N	Median		Tukey's multiple comparisons test	Fold change (gr2/gr1)	Significant?	Adjusted P Value
	P4	2.353	0.8909	3	1.751		P4 vs. P7	0.973651	No	0.9999				P4	3.326	0.5072	3	3.565		P4 vs. P7	1.1819	No	0.9443				P4	1.809	0.2294	3	2.025		P4 vs. P7	1.74903	No	0.6394				P4	2.056	0.1881	3	1.883		P4 vs. P7	1.44893	No	0.7104
	P7	2.291	0.4987	3	2.402		P4 vs. P14	1.40119	No	0.7286				P7	3.931	1.005	3	2.939		P4 vs. P14	0.980758	No	>0.9999				P7	3.164	0.7864	3	2.97		P4 vs. P14	4.20951	Yes	0.0038				P7	2.979	0.7425	3	2.696		P4 vs. P14	1.90175	No	0.2111
	P14	3.297	0.6981	3	3.143		P4 vs. P28	1.13897	No	0.9825				P14	3.262	0.9731	3	2.845		P4 vs. P28	0.613951	No	0.6627				P14	7.615	0.7403	3	7.372		P4 vs. P28	2.83637	No	0.0704				P14	3.91	0.6475	3	4.205		P4 vs. P28	1.18628	No	0.9681
	P28	2.68	0.3119	3	2.603		P7 vs. P14	1.43911	No	0.6909				P28	2.042	0.4625	3	1.894		P7 vs. P14	0.829814	No	0.927				P28	5.131	1.141	3	4.481		P7 vs. P14	2.40676	Yes	0.0174				P28	2.439	0.674	3	2.704		P7 vs. P14	1.31252	No	0.7051
							P7 vs P28	1.16979	No	0.9714										P7 vs P28	0.519461	No	0.3764										P7 vs P28	1.62168	No	0.3599										P7 vs P28	0.818731	No	0.9188
	ANOVA summary						P14 vs. P28	0.81286	No	0.9003				ANOVA summary						P14 vs. P28	0.625996	No	0.6952				ANOVA summary						P14 vs. P28	0.673802	No	0.1993				ANOVA summary						P14 vs. P28	0.623785	No	0.3733
	P value	0.6792												P value	0.4282												P value	0.0043												P value	0.2302
	Significant diff. among means (P < 0.05)?	No												Significant diff. among means (P < 0.05)?	No												Significant diff. among means (P < 0.05)?	Yes												Significant diff. among means (P < 0.05)?	No
Developmental expression Chrdl1													Developmental expression Gpc4													Developmental expression Gpc5													Developmental expression Gpc6
average per mouse comparison													average per mouse comparison													average per mouse comparison													average per mouse comparison
Comparison between layers within each age													Comparison between layers within each age													Comparison between layers within each age													Comparison between layers within each age
P4	Layer	Mean	Std. Error of Mean	N	Median		Tukey's multiple comparisons test	Fold change (gr2/gr1)	Significant?	Adjusted P Value			P4	Layer	Mean	Std. Error of Mean	N	Median		Tukey's multiple comparisons test	Fold change (gr2/gr1)	Significant?	Adjusted P Value			P4	Layer	Mean	Std. Error of Mean	N	Median		Tukey's multiple comparisons test	Fold change (gr2/gr1)	Significant?	Adjusted P Value			P4	Layer	Mean	Std. Error of Mean	N	Median		Tukey's multiple comparisons test	Fold change (gr2/gr1)	Significant?	Adjusted P Value
	L1	6.645	0.3715	3	6.808		L1 vs. L2	0.614447	Yes	0.039				L1	3.078	0.4923	3	3.453		L1 vs. L2	0.82911	No	0.9699				L1	0.5302	0.1267	3	0.4983		L1 vs. L2	2.65372	No	0.3105				L1	5.863	0.6478	3	5.844		L1 vs. L2	0.521405	Yes	0.0054
	L2/3	4.083	0.1832	3	3.901		L1 vs. L4	0.655079	No	0.0686				L2/3	2.552	0.5611	3	2.946		L1 vs. L4	1.03964	No	0.9999				L2/3	1.407	0.2763	3	1.479		L1 vs. L4	4.75104	Yes	0.0063				L2/3	3.057	0.4616	3	3.063		L1 vs. L4	0.566604	Yes	0.0105
	L4	4.353	0.5285	3	4.607		L1 vs. L5	0.478405	Yes	0.0061				L4	3.2	0.6351	3	2.768		L1 vs. L5	1.10461	No	0.9951				L4	2.519	0.544	3	2.995		L1 vs. L5	3.27424	No	0.1032				L4	3.322	0.1647	3	3.263		L1 vs. L5	0.42248	Yes	0.0014
	L5	3.179	0.3651	3	2.874		L1 vs. L6	0.354101	Yes	0.0013				L5	3.4	0.7973	3	3.441		L1 vs. L6	1.08057	No	0.9982				L5	1.736	0.1274	3	1.716		L1 vs. L6	3.41192	No	0.0797				L5	2.477	0.4177	3	2.839		L1 vs. L6	0.350674	Yes	0.0005
	L6	2.353	0.8909	3	1.751		L2 vs. L4	1.06613	No	0.9956				L6	3.326	0.5072	3	3.565		L2 vs. L4	1.25392	No	0.9385				L6	1.809	0.2294	3	2.025		L2 vs. L4	1.79033	No	0.1436				L6	2.056	0.1881	3	1.883		L2 vs. L4	1.08669	No	0.9903
							L2 vs. L5	0.778594	No	0.742										L2 vs. L5	1.33229	No	0.8559										L2 vs. L5	1.23383	No	0.9338										L2 vs. L5	0.810272	No	0.8567
	ANOVA summary						L2 vs. L6	0.576292	No	0.2124				ANOVA summary						L2 vs. L6	1.30329	No	0.8907				ANOVA summary						L2 vs. L6	1.28571	No	0.8756				ANOVA summary						L2 vs. L6	0.672555	No	0.4759
	P value	0.002					L4 vs. L5	0.730301	No	0.5387				P value	0.8683					L4 vs. L5	1.0625	No	0.9992				P value	0.0117					L4 vs. L5	0.689162	No	0.4088				P value	0.0006					L4 vs. L5	0.745635	No	0.6229
	Significant diff. among means (P < 0.05)?	Yes					L4 vs. L6	0.540547	No	0.1249				Significant diff. among means (P < 0.05)?	No					L4 vs. L6	1.03937	No	0.9999				Significant diff. among means (P < 0.05)?	Yes					L4 vs. L6	0.718142	No	0.4953				Significant diff. among means (P < 0.05)?	Yes					L4 vs. L6	0.618904	No	0.2735
							L5 vs. L6	0.74017	No	0.797										L5 vs. L6	0.978235	No	>0.9999										L5 vs. L6	1.04205	No	0.9998										L5 vs. L6	0.830036	No	0.9484
P7	Layer	Mean	Std. Error of Mean	N	Median		Tukey's multiple comparisons test	Fold change (gr2/gr1)	Significant?	Adjusted P Value			P7	Layer	Mean	Std. Error of Mean	N	Median		Tukey's multiple comparisons test	Fold change (gr2/gr1)	Significant?	Adjusted P Value			P7	Layer	Mean	Std. Error of Mean	N	Median		Tukey's multiple comparisons test	Fold change (gr2/gr1)	Significant?	Adjusted P Value			P7	Layer	Mean	Std. Error of Mean	N	Median		Tukey's multiple comparisons test	Fold change (gr2/gr1)	Significant?	Adjusted P Value
	L1	5.671	2.033	3	4.305		L1 vs. L2	0.725445	No	0.861				L1	4.143	0.0823	3	4.192		L1 vs. L2	0.838523	No	0.9738				L1	1.327	0.1808	3	1.184		L1 vs. L2	1.75509	No	0.7617				L1	3.143	0.6192	3	2.555		L1 vs. L2	0.971047	No	>0.9999
	L2/3	4.114	1.029	3	4.089		L1 vs. L4	0.639746	No	0.7095				L2/3	3.474	0.6812	3	3.109		L1 vs. L4	0.868694	No	0.9877				L2/3	2.329	0.3151	3	2.296		L1 vs. L4	2.28561	No	0.3269				L2/3	3.052	0.2243	3	2.97		L1 vs. L4	0.771238	No	0.8701
	L4	3.628	0.5225	3	3.874		L1 vs. L5	0.5775	No	0.5853				L4	3.599	0.7053	3	3.417		L1 vs. L5	0.981897	No	>0.9999				L4	3.033	0.6369	3	3.096		L1 vs. L5	1.86511	No	0.6676				L4	2.424	0.542	3	2.501		L1 vs. L5	0.787782	No	0.8969
	L5	3.275	0.8224	3	3.976		L1 vs. L6	0.403985	No	0.2857				L5	4.068	1.12	3	2.964		L1 vs. L6	0.948829	No	0.9997				L5	2.475	0.8018	3	3.073		L1 vs. L6	2.38433	No	0.2665				L5	2.476	0.3818	3	2.475		L1 vs. L6	0.947821	No	0.9994
	L6	2.291	0.4987	3	2.402		L2 vs. L4	0.881867	No	0.9978				L6	3.931	1.005	3	2.939		L2 vs. L4	1.03598	No	>0.9999				L6	3.164	0.7864	3	2.97		L2 vs. L4	1.30228	No	0.9152				L6	2.979	0.7425	3	2.696		L2 vs. L4	0.794233	No	0.9148
							L2 vs. L5	0.796062	No	0.9827										L2 vs. L5	1.17098	No	0.983										L2 vs. L5	1.06269	No	0.9998										L2 vs. L5	0.811271	No	0.9359
	ANOVA summary						L2 vs. L6	0.556879	No	0.7828				ANOVA summary						L2 vs. L6	1.13155	No	0.9936				ANOVA summary						L2 vs. L6	1.35852	No	0.8563				ANOVA summary						L2 vs. L6	0.976081	No	>0.9999
	P value	0.3658					L4 vs. L5	0.902701	No	0.9994				P value	0.9666					L4 vs. L5	1.13031	No	0.9929				P value	0.2805					L4 vs. L5	0.816024	No	0.9611				P value	0.8034					L4 vs. L5	1.02145	No	>0.9999
	Significant diff. among means (P < 0.05)?	No					L4 vs. L6	0.631477	No	0.9132				Significant diff. among means (P < 0.05)?	No					L4 vs. L6	1.09225	No	0.9981				Significant diff. among means (P < 0.05)?	No					L4 vs. L6	1.04319	No	0.9998				Significant diff. among means (P < 0.05)?	No					L4 vs. L6	1.22896	No	0.9433
							L5 vs. L6	0.699542	No	0.9693										L5 vs. L6	0.966323	No	>0.9999										L5 vs. L6	1.27838	No	0.9208										L5 vs. L6	1.20315	No	0.9596
P14	Layer	Mean	Std. Error of Mean	N	Median		Tukey's multiple comparisons test	Fold change (gr2/gr1)	Significant?	Adjusted P Value			P14	Layer	Mean	Std. Error of Mean	N	Median		Tukey's multiple comparisons test	Fold change (gr2/gr1)	Significant?	Adjusted P Value			P14	Layer	Mean	Std. Error of Mean	N	Median		Tukey's multiple comparisons test	Fold change (gr2/gr1)	Significant?	Adjusted P Value			P14	Layer	Mean	Std. Error of Mean	N	Median		Tukey's multiple comparisons test	Fold change (gr2/gr1)	Significant?	Adjusted P Value
	L1	7.943	0.5485	3	7.694		L1 vs. L2	1.25054	No	0.5292				L1	1.719	0.2035	3	1.611		L1 vs. L2	2.20361	No	0.3921				L1	5.93	0.7333	3	6.21		L1 vs. L2	1.26273	No	0.8107				L1	3.708	0.4464	3	3.82		L1 vs. L2	1.26483	No	0.7868
	L2/3	9.933	0.624	3	10.09		L1 vs. L4	0.794284	No	0.6897				L2/3	3.788	0.9152	3	3.453		L1 vs. L4	1.72717	No	0.7893				L2/3	7.488	0.3437	3	7.178		L1 vs. L4	1.47504	No	0.3488				L2/3	4.69	0.8999	3	5.386		L1 vs. L4	1.19121	No	0.9193
	L4	6.309	1.562	3	6.274		L1 vs. L5	0.567292	No	0.1126				L4	2.969	0.7785	3	2.315		L1 vs. L5	2.14311	No	0.4377				L4	8.747	1.524	3	7.351		L1 vs. L5	1.32867	No	0.6661				L4	4.417	0.534	3	4.55		L1 vs. L5	1.19283	No	0.9169
	L5	4.506	0.5006	3	4.958		L1 vs. L6	0.415082	Yes	0.0251				L5	3.684	0.8017	3	3.103		L1 vs. L6	1.89761	No	0.6459				L5	7.879	1.28	3	7.634		L1 vs. L6	1.28415	No	0.7663				L5	4.423	0.4102	3	4.673		L1 vs. L6	1.05448	No	0.9992
	L6	3.297	0.6981	3	3.143		L2 vs. L4	0.635156	No	0.0896				L6	3.262	0.9731	3	2.845		L2 vs. L4	0.783791	No	0.9424				L6	7.615	0.7403	3	7.372		L2 vs. L4	1.16814	No	0.8994				L6	3.91	0.6475	3	4.205		L2 vs. L4	0.941791	No	0.9975
							L2 vs. L5	0.453639	Yes	0.0097										L2 vs. L5	0.972545	No	>0.9999										L2 vs. L5	1.05222	No	0.9986										L2 vs. L5	0.94307	No	0.9977
	ANOVA summary						L2 vs. L6	0.331924	Yes	0.0024				ANOVA summary						L2 vs. L6	0.86114	No	0.9881				ANOVA summary						L2 vs. L6	1.01696	No	>0.9999				ANOVA summary						L2 vs. L6	0.833689	No	0.8908
	P value	0.0023					L4 vs. L5	0.714218	No	0.6131				P value	0.3986					L4 vs. L5	1.24082	No	0.9638				P value	0.4471					L4 vs. L5	0.900766	No	0.9712				P value	0.7786					L4 vs. L5	1.00136	No	>0.9999
	Significant diff. among means (P < 0.05)?	Yes					L4 vs. L6	0.522587	No	0.1865				Significant diff. among means (P < 0.05)?	No					L4 vs. L6	1.09869	No	0.9987				Significant diff. among means (P < 0.05)?	No					L4 vs. L6	0.870584	No	0.9284				Significant diff. among means (P < 0.05)?	No					L4 vs. L6	0.885216	No	0.9744
							L5 vs. L6	0.731691	No	0.8618										L5 vs. L6	0.885451	No	0.9948										L5 vs. L6	0.966493	No	0.9997										L5 vs. L6	0.884015	No	0.9733
P28	Layer	Mean	Std. Error of Mean	N	Median		Tukey's multiple comparisons test	Fold change (gr2/gr1)	Significant?	Adjusted P Value			P28	Layer	Mean	Std. Error of Mean	N	Median		Tukey's multiple comparisons test	Fold change (gr2/gr1)	Significant?	Adjusted P Value			P28	Layer	Mean	Std. Error of Mean	N	Median		Tukey's multiple comparisons test	Fold change (gr2/gr1)	Significant?	Adjusted P Value			P28	Layer	Mean	Std. Error of Mean	N	Median		Tukey's multiple comparisons test	Fold change (gr2/gr1)	Significant?	Adjusted P Value
	L1	3.554	0.28	3	3.706		L1 vs. L2	2.13421	Yes	0.0084				L1	1.139	0.2562	3	0.9029		L1 vs. L2	2.40562	No	0.0682				L1	5.272	1.105	3	5.493		L1 vs. L2	1.38259	No	0.8059				L1	2.076	0.4858	3	1.659		L1 vs. L2	2.01349	No	0.2728
	L2/3	7.585	0.9751	3	8.27		L1 vs. L4	1.53011	No	0.2987				L2/3	2.74	0.2528	3	2.802		L1 vs. L4	2.3547	No	0.0812				L2/3	7.289	1.463	3	6.944		L1 vs. L4	1.22819	No	0.9623				L2/3	4.18	0.9655	3	3.302		L1 vs. L4	1.98603	No	0.295
	L4	5.438	0.4408	3	5.011		L1 vs. L5	1.19415	No	0.9359				L4	2.682	0.4407	3	2.465		L1 vs. L5	2.54609	Yes	0.0423				L4	6.475	1.207	3	7.514		L1 vs. L5	1.31146	No	0.8941				L4	4.123	0.7957	3	4.034		L1 vs. L5	1.47495	No	0.8463
	L5	4.244	0.8527	3	4.844		L1 vs. L6	0.75408	No	0.8643				L5	2.9	0.3656	3	3.125		L1 vs. L6	1.7928	No	0.4532				L5	6.914	1.542	3	6.623		L1 vs. L6	0.973255	No	>0.9999				L5	3.062	0.3774	3	3.027		L1 vs. L6	1.17486	No	0.9953
	L6	2.68	0.3119	3	2.603		L2 vs. L4	0.716941	No	0.1998				L6	2.042	0.4625	3	1.894		L2 vs. L4	0.978832	No	>0.9999				L6	5.131	1.141	3	4.481		L2 vs. L4	0.888325	No	0.9909				L6	2.439	0.674	3	2.704		L2 vs. L4	0.986364	No	>0.9999
							L2 vs. L5	0.559525	Yes	0.0269										L2 vs. L5	1.05839	No	0.9977										L2 vs. L5	0.948553	No	0.9995										L2 vs. L5	0.732536	No	0.7823
	ANOVA summary						L2 vs. L6	0.353329	Yes	0.0021				ANOVA summary						L2 vs. L6	0.745255	No	0.6701				ANOVA summary						L2 vs. L6	0.703937	No	0.7672				ANOVA summary						L2 vs. L6	0.583493	No	0.4348
	P value	0.0026					L4 vs. L5	0.780434	No	0.6871				P value	0.0358					L4 vs. L5	1.08128	No	0.9923				P value	0.7003					L4 vs. L5	1.0678	No	0.9992				P value	0.1846					L4 vs. L5	0.742663	No	0.8115
	Significant diff. among means (P < 0.05)?	Yes					L4 vs. L6	0.492828	No	0.073				Significant diff. among means (P < 0.05)?	Yes					L4 vs. L6	0.761372	No	0.7328				Significant diff. among means (P < 0.05)?	No					L4 vs. L6	0.792432	No	0.9447				Significant diff. among means (P < 0.05)?	No					L4 vs. L6	0.59156	No	0.4648
							L5 vs. L6	0.63148	No	0.4604										L5 vs. L6	0.704138	No	0.498										L5 vs. L6	0.742117	No	0.8638										L5 vs. L6	0.796538	No	0.9653

### Sheet: Table S3B
Related to	Fig3, S3	Full statistical analysis of developmental changes in mRNA expression of selected synapse regulating genes by in situ hybridization. Averages, and analysis calculated for n=~50-350, i.e. total number of astrocytes per group (across the 3 mice)
Developmental expression Chrdl1													Developmental expression Gpc4													Developmental expression Gpc5													Developmental expression Gpc6
single cell comparison													single cell comparison													single cell comparison													single cell comparison
Comparison between ages within each layer													Comparison between ages within each layer													Comparison between ages within each layer													Comparison between ages within each layer
Layer1	Age	Mean	Std. Error of Mean	N	Median		Dunn's multiple comparisons test	Fold change (gr2/gr1)	Significant?	Adjusted P Value			Layer1	Age	Mean	Std. Error of Mean	N	Median		Dunn's multiple comparisons test	Fold change (gr2/gr1)	Significant?	Adjusted P Value			Layer1	Age	Mean	Std. Error of Mean	N	Median		Dunn's multiple comparisons test	Fold change (gr2/gr1)	Significant?	Adjusted P Value			Layer1	Age	Mean	Std. Error of Mean	N	Median		Dunn's multiple comparisons test	Fold change (gr2/gr1)	Significant?	Adjusted P Value
	P4	6.462	0.5277	85	4.888		P4 vs. P7	0.886722	No	0.4168				P4	3.215	0.2723	111	2.496		P4 vs. P7	1.25816	Yes	0.0126				P4	0.5181	0.1029	107	0.104		P4 vs. P7	2.54584	Yes	0.0002				P4	5.459	0.4507	91	4.472		P4 vs. P7	0.529035	Yes	<0.0001
	P7	5.73	0.333	252	4.368		P4 vs. P14	1.22408	No	>0.9999				P7	4.045	0.1943	269	3.224		P4 vs. P14	0.557387	Yes	<0.0001				P7	1.319	0.0818	295	0.9361		P4 vs. P14	11.5866	Yes	<0.0001				P7	2.888	0.1534	312	2.288		P4 vs. P14	0.676681	Yes	0.0025
	P14	7.91	0.3915	311	6.136		P4 vs. P28	0.531569	Yes	<0.0001				P14	1.792	0.1202	299	1.144		P4 vs. P28	0.371695	Yes	<0.0001				P14	6.003	0.2468	314	5.148		P4 vs. P28	10.4787	Yes	<0.0001				P14	3.694	0.1934	293	2.704		P4 vs. P28	0.393662	Yes	<0.0001
	P28	3.435	0.1629	274	2.6		P7 vs. P14	1.38045	Yes	0.0001				P28	1.195	0.08977	253	0.728		P7 vs. P14	0.443016	Yes	<0.0001				P28	5.429	0.2165	270	4.992		P7 vs. P14	4.55118	Yes	<0.0001				P28	2.149	0.1232	272	1.56		P7 vs. P14	1.27909	Yes	0.029
							P7 vs P28	0.599476	Yes	<0.0001										P7 vs P28	0.295426	Yes	<0.0001										P7 vs P28	4.116	Yes	<0.0001										P7 vs P28	0.744114	Yes	0.0006
	ANOVA Kruskal-Wallis test summary						P14 vs. P28	0.43426	Yes	<0.0001				ANOVA Kruskal-Wallis test summary						P14 vs. P28	0.666853	Yes	0.0165				ANOVA Kruskal-Wallis test summary						P14 vs. P28	0.904381	No	>0.9999				ANOVA Kruskal-Wallis test summary						P14 vs. P28	0.581754	Yes	<0.0001
	P value	<0.0001												P value	<0.0001												P value	<0.0001												P value	<0.0001
	Significant diff. among means (P < 0.05)?	Yes												Significant diff. among means (P < 0.05)?	Yes												Significant diff. among means (P < 0.05)?	Yes												Significant diff. among means (P < 0.05)?	Yes
Layer2/3	Age	Mean	Std. Error of Mean	N	Median		Dunn's multiple comparisons test	Fold change (gr2/gr1)	Significant?	Adjusted P Value			Layer2/3	Age	Mean	Std. Error of Mean	N	Median		Dunn's multiple comparisons test	Fold change (gr2/gr1)	Significant?	Adjusted P Value			Layer2/3	Age	Mean	Std. Error of Mean	N	Median		Dunn's multiple comparisons test	Fold change (gr2/gr1)	Significant?	Adjusted P Value			Layer2/3	Age	Mean	Std. Error of Mean	N	Median		Dunn's multiple comparisons test	Fold change (gr2/gr1)	Significant?	Adjusted P Value
	P4	4.084	0.27	167	3.536		P4 vs. P7	1.03183	No	>0.9999				P4	2.413	0.2099	153	1.456		P4 vs. P7	1.3361	Yes	0.0113				P4	1.418	0.1763	137	0.624		P4 vs. P7	1.70945	Yes	0.0014				P4	3.143	0.2198	166	2.392		P4 vs. P7	0.949093	No	>0.9999
	P7	4.214	0.2461	240	3.12		P4 vs. P14	2.31709	Yes	<0.0001				P7	3.224	0.2101	195	2.496		P4 vs. P14	1.60133	Yes	0.011				P7	2.424	0.1705	223	1.56		P4 vs. P14	5.20381	Yes	<0.0001				P7	2.983	0.1478	234	2.496		P4 vs. P14	1.5307	Yes	<0.0001
	P14	9.463	0.5596	225	6.76		P4 vs. P28	1.82297	Yes	<0.0001				P14	3.864	0.3363	174	2.08		P4 vs. P28	1.14132	No	0.589				P14	7.379	0.3187	194	6.916		P4 vs. P28	5.07264	Yes	<0.0001				P14	4.811	0.2812	199	3.64		P4 vs. P28	1.31499	Yes	0.0056
	P28	7.445	0.5558	135	5.408		P7 vs. P14	2.24561	Yes	<0.0001				P28	2.754	0.2403	139	1.976		P7 vs. P14	1.19851	No	>0.9999				P28	7.193	0.4239	141	5.824		P7 vs. P14	3.04414	Yes	<0.0001				P28	4.133	0.2676	137	3.536		P7 vs. P14	1.61281	Yes	<0.0001
							P7 vs P28	1.76673	Yes	<0.0001										P7 vs P28	0.854218	No	>0.9999										P7 vs P28	2.96741	Yes	<0.0001										P7 vs P28	1.38552	Yes	0.003
	ANOVA Kruskal-Wallis test summary						P14 vs. P28	0.786748	No	0.5484				ANOVA Kruskal-Wallis test summary						P14 vs. P28	0.712733	No	>0.9999				ANOVA Kruskal-Wallis test summary						P14 vs. P28	0.974793	No	>0.9999				ANOVA Kruskal-Wallis test summary						P14 vs. P28	0.859073	No	>0.9999
	P value	<0.0001												P value	0.0052												P value	<0.0001												P value	<0.0001
	Significant diff. among means (P < 0.05)?	Yes												Significant diff. among means (P < 0.05)?	Yes												Significant diff. among means (P < 0.05)?	Yes												Significant diff. among means (P < 0.05)?	Yes
Layer4	Age	Mean	Std. Error of Mean	N	Median		Dunn's multiple comparisons test	Fold change (gr2/gr1)	Significant?	Adjusted P Value			Layer4	Age	Mean	Std. Error of Mean	N	Median		Dunn's multiple comparisons test	Fold change (gr2/gr1)	Significant?	Adjusted P Value			Layer4	Age	Mean	Std. Error of Mean	N	Median		Dunn's multiple comparisons test	Fold change (gr2/gr1)	Significant?	Adjusted P Value			Layer4	Age	Mean	Std. Error of Mean	N	Median		Dunn's multiple comparisons test	Fold change (gr2/gr1)	Significant?	Adjusted P Value
	P4	4.259	0.3125	133	3.328		P4 vs. P7	0.813102	No	0.5621				P4	3.009	0.2559	140	2.028		P4 vs. P7	1.20405	No	0.0917				P4	2.662	0.3565	127	1.144		P4 vs. P7	1.12885	No	0.3095				P4	3.218	0.243	123	2.288		P4 vs. P7	0.71504	Yes	0.0113
	P7	3.463	0.2131	188	2.808		P4 vs. P14	1.54144	Yes	0.0011				P7	3.623	0.2408	185	2.808		P4 vs. P14	1.0771	No	>0.9999				P7	3.005	0.2211	164	2.028		P4 vs. P14	3.3148	Yes	<0.0001				P7	2.301	0.1676	187	1.768		P4 vs. P14	1.40802	Yes	0.0023
	P14	6.565	0.4665	153	4.992		P4 vs. P28	1.30171	No	0.0673				P14	3.241	0.2851	120	2.132		P4 vs. P28	0.88767	No	>0.9999				P14	8.824	0.4647	141	7.697		P4 vs. P28	2.2006	Yes	<0.0001				P14	4.531	0.2893	142	3.744		P4 vs. P28	1.25482	No	0.053
	P28	5.544	0.4068	123	4.368		P7 vs. P14	1.89576	Yes	<0.0001				P28	2.671	0.2484	119	1.872		P7 vs. P14	0.894563	No	>0.9999				P28	5.858	0.2981	144	5.356		P7 vs. P14	2.93644	Yes	<0.0001				P28	4.038	0.2706	143	3.12		P7 vs. P14	1.96914	Yes	<0.0001
							P7 vs P28	1.60092	Yes	<0.0001										P7 vs P28	0.737234	Yes	0.0179										P7 vs P28	1.94942	Yes	<0.0001										P7 vs P28	1.75489	Yes	<0.0001
	ANOVA Kruskal-Wallis test summary						P14 vs. P28	0.844478	No	>0.9999				ANOVA Kruskal-Wallis test summary						P14 vs. P28	0.824128	No	0.7571				ANOVA Kruskal-Wallis test summary						P14 vs. P28	0.663871	Yes	0.0013				ANOVA Kruskal-Wallis test summary						P14 vs. P28	0.891194	No	>0.9999
	P value	<0.0001												P value	0.0138												P value	<0.0001												P value	<0.0001
	Significant diff. among means (P < 0.05)?	Yes												Significant diff. among means (P < 0.05)?	Yes												Significant diff. among means (P < 0.05)?	Yes												Significant diff. among means (P < 0.05)?	Yes
Layer5	Age	Mean	Std. Error of Mean	N	Median		Dunn's multiple comparisons test	Fold change (gr2/gr1)	Significant?	Adjusted P Value			Layer5	Age	Mean	Std. Error of Mean	N	Median		Dunn's multiple comparisons test	Fold change (gr2/gr1)	Significant?	Adjusted P Value			Layer5	Age	Mean	Std. Error of Mean	N	Median		Dunn's multiple comparisons test	Fold change (gr2/gr1)	Significant?	Adjusted P Value			Layer5	Age	Mean	Std. Error of Mean	N	Median		Dunn's multiple comparisons test	Fold change (gr2/gr1)	Significant?	Adjusted P Value
	P4	3.175	0.1686	321	2.288		P4 vs. P7	0.982677	No	>0.9999				P4	3.263	0.1944	265	2.392		P4 vs. P7	1.22648	Yes	0.0045				P4	1.694	0.1255	306	0.9361		P4 vs. P7	1.30815	Yes	0.0213				P4	2.426	0.1376	352	1.82		P4 vs. P7	0.99258	No	>0.9999
	P7	3.12	0.1663	364	2.08		P4 vs. P14	1.3622	Yes	0.0001				P7	4.002	0.1951	344	3.068		P4 vs. P14	1.15844	No	0.6733				P7	2.216	0.1218	383	1.56		P4 vs. P14	4.43388	Yes	<0.0001				P7	2.408	0.112	361	1.768		P4 vs. P14	1.75227	Yes	<0.0001
	P14	4.325	0.2416	279	3.432		P4 vs. P28	1.40252	Yes	<0.0001				P14	3.78	0.228	264	2.704		P4 vs. P28	0.891817	No	>0.9999				P14	7.511	0.245	280	6.864		P4 vs. P28	3.88076	Yes	<0.0001				P14	4.251	0.2339	245	3.224		P4 vs. P28	1.28071	Yes	<0.0001
	P28	4.453	0.2688	254	3.536		P7 vs. P14	1.38622	Yes	<0.0001				P28	2.91	0.191	229	2.08		P7 vs. P14	0.944528	No	0.5593				P28	6.574	0.2733	263	5.72		P7 vs. P14	3.38944	Yes	<0.0001				P28	3.107	0.1572	263	2.496		P7 vs. P14	1.76537	Yes	<0.0001
							P7 vs P28	1.42724	Yes	<0.0001										P7 vs P28	0.727136	Yes	<0.0001										P7 vs P28	2.96661	Yes	<0.0001										P7 vs P28	1.29028	Yes	0.0002
	ANOVA Kruskal-Wallis test summary						P14 vs. P28	1.0296	No	>0.9999				ANOVA Kruskal-Wallis test summary						P14 vs. P28	0.769841	No	0.0633				ANOVA Kruskal-Wallis test summary						P14 vs. P28	0.87525	No	0.1056				ANOVA Kruskal-Wallis test summary						P14 vs. P28	0.730887	Yes	0.0139
	P value	<0.0001												P value	<0.0001												P value	<0.0001												P value	<0.0001
	Significant diff. among means (P < 0.05)?	Yes												Significant diff. among means (P < 0.05)?	Yes												Significant diff. among means (P < 0.05)?	Yes												Significant diff. among means (P < 0.05)?	Yes
Layer6	Age	Mean	Std. Error of Mean	N	Median		Dunn's multiple comparisons test	Fold change (gr2/gr1)	Significant?	Adjusted P Value			Layer6	Age	Mean	Std. Error of Mean	N	Median		Dunn's multiple comparisons test	Fold change (gr2/gr1)	Significant?	Adjusted P Value			Layer6	Age	Mean	Std. Error of Mean	N	Median		Dunn's multiple comparisons test	Fold change (gr2/gr1)	Significant?	Adjusted P Value			Layer6	Age	Mean	Std. Error of Mean	N	Median		Dunn's multiple comparisons test	Fold change (gr2/gr1)	Significant?	Adjusted P Value
	P4	2.481	0.1975	289	1.456		P4 vs. P7	0.863362	No	>0.9999				P4	3.241	0.1511	363	2.6		P4 vs. P7	1.15026	No	0.1669				P4	1.775	0.1026	318	1.248		P4 vs. P7	1.71042	Yes	<0.0001				P4	2.059	0.09648	327	1.664		P4 vs. P7	1.39242	Yes	0.0003
	P7	2.142	0.1286	336	1.56		P4 vs. P14	1.32003	Yes	<0.0001				P7	3.728	0.1785	315	2.808		P4 vs. P14	1.0506	No	>0.9999				P7	3.036	0.126	328	2.6		P4 vs. P14	4.13465	Yes	<0.0001				P7	2.867	0.1345	322	2.184		P4 vs. P14	1.90772	Yes	<0.0001
	P14	3.275	0.2068	237	2.288		P4 vs. P28	1.09472	Yes	0.0002				P14	3.405	0.2342	229	2.288		P4 vs. P28	0.612157	Yes	<0.0001				P14	7.339	0.304	254	6.448		P4 vs. P28	2.69915	Yes	<0.0001				P14	3.928	0.2058	238	3.12		P4 vs. P28	1.11365	No	>0.9999
	P28	2.716	0.1368	255	2.288		P7 vs. P14	1.52894	Yes	<0.0001				P28	1.984	0.1597	246	1.248		P7 vs. P14	0.913358	No	0.0721				P28	4.791	0.2035	299	4.056		P7 vs. P14	2.41733	Yes	<0.0001				P28	2.293	0.1435	284	1.56		P7 vs. P14	1.37007	Yes	<0.0001
							P7 vs P28	1.26797	Yes	<0.0001										P7 vs P28	0.532189	Yes	<0.0001										P7 vs P28	1.57806	Yes	<0.0001										P7 vs P28	0.799791	Yes	0.0019
	ANOVA Kruskal-Wallis test summary						P14 vs. P28	0.829313	No	>0.9999				ANOVA Kruskal-Wallis test summary						P14 vs. P28	0.582673	Yes	<0.0001				ANOVA Kruskal-Wallis test summary						P14 vs. P28	0.652814	Yes	<0.0001				ANOVA Kruskal-Wallis test summary						P14 vs. P28	0.583758	Yes	<0.0001
	P value	<0.0001												P value	<0.0001												P value	<0.0001												P value	<0.0001
	Significant diff. among means (P < 0.05)?	Yes												Significant diff. among means (P < 0.05)?	Yes												Significant diff. among means (P < 0.05)?	Yes												Significant diff. among means (P < 0.05)?	Yes
Developmental expression Chrdl1													Developmental expression Gpc4													Developmental expression Gpc5													Developmental expression Gpc6
single cell comparison													single cell comparison													single cell comparison													single cell comparison
Comparison between layers within each age													Comparison between layers within each age													Comparison between layers within each age													Comparison between layers within each age
P4	Layer	Mean	Std. Error of Mean	N	Median		Dunn's multiple comparisons test	Fold change (gr2/gr1)	Significant?	Adjusted P Value			P4	Layer	Mean	Std. Error of Mean	N	Median		Dunn's multiple comparisons test	Fold change (gr2/gr1)	Significant?	Adjusted P Value			P4	Layer	Mean	Std. Error of Mean	N	Median		Dunn's multiple comparisons test	Fold change (gr2/gr1)	Significant?	Adjusted P Value			P4	Layer	Mean	Std. Error of Mean	N	Median		Dunn's multiple comparisons test	Fold change (gr2/gr1)	Significant?	Adjusted P Value
	L1	6.462	0.5277	85	4.888		L1 vs. L2	0.632002	Yes	0.0008				L1	3.215	0.2723	111	2.496		L1 vs. L2	0.750544	No	0.1239				L1	0.5181	0.1029	107	0.104		L1 vs. L2	2.73692	Yes	<0.0001				L1	5.459	0.4507	91	4.472		L1 vs. L2	0.575746	Yes	0.0003
	L2/3	4.084	0.27	167	3.536		L1 vs. L4	0.659084	Yes	0.0085				L2/3	2.413	0.2099	153	1.456		L1 vs. L4	0.935925	No	>0.9999				L2/3	1.418	0.1763	137	0.624		L1 vs. L4	5.138	Yes	<0.0001				L2/3	3.143	0.2198	166	2.392		L1 vs. L4	0.589485	Yes	0.001
	L4	4.259	0.3125	133	3.328		L1 vs. L5	0.491334	Yes	<0.0001				L4	3.009	0.2559	140	2.028		L1 vs. L5	1.01493	No	>0.9999				L4	2.662	0.3565	127	1.144		L1 vs. L5	3.26964	Yes	<0.0001				L4	3.218	0.243	123	2.288		L1 vs. L5	0.444404	Yes	<0.0001
	L5	3.175	0.1686	321	2.288		L1 vs. L6	0.383937	Yes	<0.0001				L5	3.263	0.1944	265	2.392		L1 vs. L6	1.00809	No	>0.9999				L5	1.694	0.1255	306	0.9361		L1 vs. L6	3.42598	Yes	<0.0001				L5	2.426	0.1376	352	1.82		L1 vs. L6	0.377175	Yes	<0.0001
	L6	2.481	0.1975	289	1.456		L2 vs. L4	1.04285	No	>0.9999				L6	3.241	0.1511	363	2.6		L2 vs. L4	1.247	No	0.6326				L6	1.775	0.1026	318	1.248		L2 vs. L4	1.87729	Yes	0.0038				L6	2.059	0.09648	327	1.664		L2 vs. L4	1.02386	No	>0.9999
							L2 vs. L5	0.777424	No	0.1153										L2 vs. L5	1.35226	Yes	0.0135										L2 vs. L5	1.19464	No	0.4213										L2 vs. L5	0.771874	Yes	0.0022
	ANOVA Kruskal-Wallis test summary						L2 vs. L6	0.607493	Yes	<0.0001				ANOVA Kruskal-Wallis test summary						L2 vs. L6	1.34314	Yes	0.0017				ANOVA Kruskal-Wallis test summary						L2 vs. L6	1.25176	Yes	0.0061				ANOVA Kruskal-Wallis test summary						L2 vs. L6	0.655107	Yes	0.0002
	P value	<0.0001					L4 vs. L5	0.74548	Yes	0.0329				P value	0.0036					L4 vs. L5	1.08441	No	>0.9999				P value	<0.0001					L4 vs. L5	0.636364	No	0.3039				P value	<0.0001					L4 vs. L5	0.753884	Yes	0.0075
	Significant diff. among means (P < 0.05)?	Yes					L4 vs. L6	0.582531	Yes	<0.0001				Significant diff. among means (P < 0.05)?	Yes					L4 vs. L6	1.0771	No	>0.9999				Significant diff. among means (P < 0.05)?	Yes					L4 vs. L6	0.666792	No	>0.9999				Significant diff. among means (P < 0.05)?	Yes					L4 vs. L6	0.639838	Yes	0.0011
							L5 vs. L6	0.781417	Yes	0.0002										L5 vs. L6	0.993258	No	>0.9999										L5 vs. L6	1.04782	No	0.7756										L5 vs. L6	0.848722	No	>0.9999
P7	Layer	Mean	Std. Error of Mean	N	Median		Dunn's multiple comparisons test	Fold change (gr2/gr1)	Significant?	Adjusted P Value			P7	Layer	Mean	Std. Error of Mean	N	Median		Dunn's multiple comparisons test	Fold change (gr2/gr1)	Significant?	Adjusted P Value			P7	Layer	Mean	Std. Error of Mean	N	Median		Dunn's multiple comparisons test	Fold change (gr2/gr1)	Significant?	Adjusted P Value			P7	Layer	Mean	Std. Error of Mean	N	Median		Dunn's multiple comparisons test	Fold change (gr2/gr1)	Significant?	Adjusted P Value
	L1	5.73	0.333	252	4.368		L1 vs. L2	0.735428	No	0.0597				L1	4.045	0.1943	269	3.224		L1 vs. L2	0.797033	Yes	0.0093				L1	1.319	0.0818	295	0.9361		L1 vs. L2	1.83776	Yes	<0.0001				L1	2.888	0.1534	312	2.288		L1 vs. L2	1.03289	No	>0.9999
	L2/3	4.214	0.2461	240	3.12		L1 vs. L4	0.604363	Yes	0.0005				L2/3	3.224	0.2101	195	2.496		L1 vs. L4	0.895674	No	0.6274				L2/3	2.424	0.1705	223	1.56		L1 vs. L4	2.27824	Yes	<0.0001				L2/3	2.983	0.1478	234	2.496		L1 vs. L4	0.796745	Yes	0.0406
	L4	3.463	0.2131	188	2.808		L1 vs. L5	0.544503	Yes	<0.0001				L4	3.623	0.2408	185	2.808		L1 vs. L5	0.98937	No	>0.9999				L4	3.005	0.2211	164	2.028		L1 vs. L5	1.68006	Yes	<0.0001				L4	2.301	0.1676	187	1.768		L1 vs. L5	0.833795	No	0.159
	L5	3.12	0.1663	364	2.08		L1 vs. L6	0.373822	Yes	<0.0001				L5	4.002	0.1951	344	3.068		L1 vs. L6	0.921632	No	>0.9999				L5	2.216	0.1218	383	1.56		L1 vs. L6	2.30174	Yes	<0.0001				L5	2.408	0.112	361	1.768		L1 vs. L6	0.992729	No	>0.9999
	L6	2.142	0.1286	336	1.56		L2 vs. L4	0.821785	No	>0.9999				L6	3.728	0.1785	315	2.808		L2 vs. L4	1.12376	No	>0.9999				L6	3.036	0.126	328	2.6		L2 vs. L4	1.23969	No	0.4856				L6	2.867	0.1345	322	2.184		L2 vs. L4	0.771371	Yes	0.0012
							L2 vs. L5	0.740389	Yes	0.0004										L2 vs. L5	1.24132	Yes	0.0393										L2 vs. L5	0.914191	No	>0.9999										L2 vs. L5	0.807241	Yes	0.0037
	ANOVA Kruskal-Wallis test summary						L2 vs. L6	0.508306	Yes	<0.0001				ANOVA Kruskal-Wallis test summary						L2 vs. L6	1.15633	No	0.4221				ANOVA Kruskal-Wallis test summary						L2 vs. L6	1.25248	Yes	<0.0001				ANOVA Kruskal-Wallis test summary						L2 vs. L6	0.961113	No	>0.9999
	P value	<0.0001					L4 vs. L5	0.900953	No	0.2623				P value	0.0104					L4 vs. L5	1.10461	No	>0.9999				P value	<0.0001					L4 vs. L5	0.737438	Yes	0.0337				P value	0.0001					L4 vs. L5	1.0465	No	>0.9999
	Significant diff. among means (P < 0.05)?	Yes					L4 vs. L6	0.618539	Yes	<0.0001				Significant diff. among means (P < 0.05)?	Yes					L4 vs. L6	1.02898	No	>0.9999				Significant diff. among means (P < 0.05)?	Yes					L4 vs. L6	1.01032	No	0.5469				Significant diff. among means (P < 0.05)?	Yes					L4 vs. L6	1.24598	Yes	0.0351
							L5 vs. L6	0.686538	Yes	<0.0001										L5 vs. L6	0.931534	No	>0.9999										L5 vs. L6	1.37004	Yes	<0.0001										L5 vs. L6	1.19061	No	0.1367
P14	Layer	Mean	Std. Error of Mean	N	Median		Dunn's multiple comparisons test	Fold change (gr2/gr1)	Significant?	Adjusted P Value			P14	Layer	Mean	Std. Error of Mean	N	Median		Dunn's multiple comparisons test	Fold change (gr2/gr1)	Significant?	Adjusted P Value			P14	Layer	Mean	Std. Error of Mean	N	Median		Dunn's multiple comparisons test	Fold change (gr2/gr1)	Significant?	Adjusted P Value			P14	Layer	Mean	Std. Error of Mean	N	Median		Dunn's multiple comparisons test	Fold change (gr2/gr1)	Significant?	Adjusted P Value
	L1	7.91	0.3915	311	6.136		L1 vs. L2	1.19633	No	0.9303				L1	1.792	0.1202	299	1.144		L1 vs. L2	2.15625	Yes	<0.0001				L1	6.003	0.2468	314	5.148		L1 vs. L2	1.22922	Yes	0.0021				L1	3.694	0.1934	293	2.704		L1 vs. L2	1.30238	Yes	0.0023
	L2/3	9.463	0.5596	225	6.76		L1 vs. L4	0.829962	No	0.6121				L2/3	3.864	0.3363	174	2.08		L1 vs. L4	1.80859	Yes	<0.0001				L2/3	7.379	0.3187	194	6.916		L1 vs. L4	1.46993	Yes	<0.0001				L2/3	4.811	0.2812	199	3.64		L1 vs. L4	1.22658	Yes	0.0353
	L4	6.565	0.4665	153	4.992		L1 vs. L5	0.546776	Yes	<0.0001				L4	3.241	0.2851	120	2.132		L1 vs. L5	2.10938	Yes	<0.0001				L4	8.824	0.4647	141	7.697		L1 vs. L5	1.25121	Yes	<0.0001				L4	4.531	0.2893	142	3.744		L1 vs. L5	1.15079	No	0.4434
	L5	4.325	0.2416	279	3.432		L1 vs. L6	0.414033	Yes	<0.0001				L5	3.78	0.228	264	2.704		L1 vs. L6	1.90011	Yes	<0.0001				L5	7.511	0.245	280	6.864		L1 vs. L6	1.22256	Yes	0.0044				L5	4.251	0.2339	245	3.224		L1 vs. L6	1.06335	No	>0.9999
	L6	3.275	0.2068	237	2.288		L2 vs. L4	0.693755	Yes	0.0154				L6	3.405	0.2342	229	2.288		L2 vs. L4	0.838768	No	>0.9999				L6	7.339	0.304	254	6.448		L2 vs. L4	1.19583	No	0.3656				L6	3.928	0.2058	238	3.12		L2 vs. L4	0.9418	No	>0.9999
							L2 vs. L5	0.457043	Yes	<0.0001										L2 vs. L5	0.978261	No	>0.9999										L2 vs. L5	1.01789	No	>0.9999										L2 vs. L5	0.8836	No	0.8563
	ANOVA Kruskal-Wallis test summary						L2 vs. L6	0.346085	Yes	<0.0001				ANOVA Kruskal-Wallis test summary						L2 vs. L6	0.881211	No	>0.9999				ANOVA Kruskal-Wallis test summary						L2 vs. L6	0.994579	No	>0.9999				ANOVA Kruskal-Wallis test summary						L2 vs. L6	0.816462	No	0.2299
	P value	<0.0001					L4 vs. L5	0.658797	Yes	0.0005				P value	<0.0001					L4 vs. L5	1.16631	No	>0.9999				P value	<0.0001					L4 vs. L5	0.851201	No	0.8844				P value	0.002					L4 vs. L5	0.938203	No	>0.9999
	Significant diff. among means (P < 0.05)?	Yes					L4 vs. L6	0.498858	Yes	<0.0001				Significant diff. among means (P < 0.05)?	Yes					L4 vs. L6	1.0506	No	>0.9999				Significant diff. among means (P < 0.05)?	Yes					L4 vs. L6	0.831709	No	0.0924				Significant diff. among means (P < 0.05)?	Yes					L4 vs. L6	0.866917	No	0.9213
							L5 vs. L6	0.757225	Yes	0.0147										L5 vs. L6	0.900794	No	>0.9999										L5 vs. L6	0.9771	No	>0.9999										L5 vs. L6	0.924018	No	>0.9999
P28	Layer	Mean	Std. Error of Mean	N	Median		Dunn's multiple comparisons test	Fold change (gr2/gr1)	Significant?	Adjusted P Value			P28	Layer	Mean	Std. Error of Mean	N	Median		Dunn's multiple comparisons test	Fold change (gr2/gr1)	Significant?	Adjusted P Value			P28	Layer	Mean	Std. Error of Mean	N	Median		Dunn's multiple comparisons test	Fold change (gr2/gr1)	Significant?	Adjusted P Value			P28	Layer	Mean	Std. Error of Mean	N	Median		Dunn's multiple comparisons test	Fold change (gr2/gr1)	Significant?	Adjusted P Value
	L1	3.435	0.1629	274	2.6		L1 vs. L2	2.16739	Yes	<0.0001				L1	1.195	0.08977	253	0.728		L1 vs. L2	2.3046	Yes	<0.0001				L1	5.429	0.2165	270	4.992		L1 vs. L2	1.32492	Yes	0.0131				L1	2.149	0.1232	272	1.56		L1 vs. L2	1.92322	Yes	<0.0001
	L2/3	7.445	0.5558	135	5.408		L1 vs. L4	1.61397	Yes	<0.0001				L2/3	2.754	0.2403	139	1.976		L1 vs. L4	2.23515	Yes	<0.0001				L2/3	7.193	0.4239	141	5.824		L1 vs. L4	1.07902	No	>0.9999				L2/3	4.133	0.2676	137	3.536		L1 vs. L4	1.87901	Yes	<0.0001
	L4	5.544	0.4068	123	4.368		L1 vs. L5	1.29636	Yes	0.0493				L4	2.671	0.2484	119	1.872		L1 vs. L5	2.43515	Yes	<0.0001				L4	5.858	0.2981	144	5.356		L1 vs. L5	1.2109	Yes	0.0392				L4	4.038	0.2706	143	3.12		L1 vs. L5	1.44579	Yes	<0.0001
	L5	4.453	0.2688	254	3.536		L1 vs. L6	0.790684	Yes	0.0451				L5	2.91	0.191	229	2.08		L1 vs. L6	1.66025	Yes	<0.0001				L5	6.574	0.2733	263	5.72		L1 vs. L6	0.882483	No	0.1067				L5	3.107	0.1572	263	2.496		L1 vs. L6	1.06701	No	>0.9999
	L6	2.716	0.1368	255	2.288		L2 vs. L4	0.744661	No	0.2683				L6	1.984	0.1597	246	1.248		L2 vs. L4	0.969862	No	>0.9999				L6	4.791	0.2035	299	4.056		L2 vs. L4	0.814403	No	0.7926				L6	2.293	0.1435	284	1.56		L2 vs. L4	0.977014	No	>0.9999
							L2 vs. L5	0.59812	Yes	<0.0001										L2 vs. L5	1.05664	No	>0.9999										L2 vs. L5	0.913944	No	>0.9999										L2 vs. L5	0.751754	Yes	0.0262
	ANOVA Kruskal-Wallis test summary						L2 vs. L6	0.364809	Yes	<0.0001				ANOVA Kruskal-Wallis test summary						L2 vs. L6	0.720407	Yes	0.0008				ANOVA Kruskal-Wallis test summary						L2 vs. L6	0.666064	Yes	<0.0001				ANOVA Kruskal-Wallis test summary						L2 vs. L6	0.554803	Yes	<0.0001
	P value	<0.0001					L4 vs. L5	0.803211	No	0.1537				P value	<0.0001					L4 vs. L5	1.08948	No	>0.9999				P value	<0.0001					L4 vs. L5	1.12223	No	>0.9999				P value	<0.0001					L4 vs. L5	0.76944	Yes	0.0332
	Significant diff. among means (P < 0.05)?	Yes					L4 vs. L6	0.489899	Yes	<0.0001				Significant diff. among means (P < 0.05)?	Yes					L4 vs. L6	0.742793	Yes	0.0055				Significant diff. among means (P < 0.05)?	Yes					L4 vs. L6	0.817856	Yes	0.0079				Significant diff. among means (P < 0.05)?	Yes					L4 vs. L6	0.567855	Yes	<0.0001
							L5 vs. L6	0.609926	Yes	<0.0001										L5 vs. L6	0.681787	Yes	<0.0001										L5 vs. L6	0.72878	Yes	<0.0001										L5 vs. L6	0.738011	Yes	<0.0001
