## Supplemental Table 4 for "Activity-Dependent Modulation of Synapse-Regulating Genes in Astrocytes"

### Sheet: Table S4A
Related to	Fig 4, S4, 5, S5	Full statistical analysis of mRNA expression differences between wt and ko in VGlut2 and Ip3r2 models as indicated. Averages, and analysis calculated for N=5, i.e. per mouse
VGlut2 cKO P14		Fig4 D-I, Fig S4F							VGlut2 cKO P7		FigS4 H-K							Ip3r2 KO P14		Fig5 C-H, S5B							Ip3r2 KO P7		Fig S5 D-G
average per mouse comparison									average per mouse comparison									average per mouse comparison									average per mouse comparison
Comparison between genotypes within each layer									Comparison between genotypes within each layer									Comparison between genotypes within each layer									Comparison between genotypes within each layer
Slc1a3 (Chrdl1 group)									Slc1a3 (Chrdl1 group)									Slc1a3 (Chrdl1 group)									Slc1a3 (Chrdl1 group)
Layer1	Genotype	Mean	Std. Error of Mean	N	Median	paired t-test	Significant?		Layer1	Genotype	Mean	Std. Error of Mean	N	Median	paired t-test	Significant?		Layer1	Genotype	Mean	Std. Error of Mean	N	Median	paired t-test	Significant?		Layer1	Genotype	Mean	Std. Error of Mean	N	Median	paired t-test	Significant?
	VGlut2 WT	17.4946	0.773992	5	18.136					VGlut2 WT	35.0337	1.94887	5	37.4502					Ip3r2 WT	23.5334	2.02016	5	22.2817					Ip3r2 WT	11.0432	1.03628	5	10.4305
	VGlut2 cKO	14.4917	1.55727	5	14.3092					VGlut2 cKO	37.3946	3.22565	5	36.4699					Ip3r2 KO	19.9606	0.571908	5	19.4825					Ip3r2 KO	11.2644	0.824014	5	10.5933
	cKO/ WT FC	0.823	0.065	5	0.889	0.0557889	No			cKO/ WT FC	1.07088	0.0775779	5	1.15573	0.466825	No			KO/ WT FC	0.869067	0.0640101	5	0.913914	0.161726	No			KO/ WT FC	1.05284	0.117107	5	1.05352	0.884072	No
Layer2/3	Genotype	Mean	Std. Error of Mean	N	Median	paired t-test			Layer2/3	Genotype	Mean	Std. Error of Mean	N	Median	paired t-test			Layer2/3	Genotype	Mean	Std. Error of Mean	N	Median	paired t-test			Layer2/3	Genotype	Mean	Std. Error of Mean	N	Median	paired t-test
	VGlut2 WT	19.6923	2.40796	5	22.4801					VGlut2 WT	38.7689	2.09049	5	38.3952					Ip3r2 WT	24.9109	3.09587	5	23.7463					Ip3r2 WT	11.777	0.953151	5	11.2003
	VGlut2 cKO	18.0873	1.08318	5	18.2025					VGlut2 cKO	38.5401	3.96646	5	40.779					Ip3r2 KO	27.1818	4.24735	5	25.1145					Ip3r2 KO	12.9829	0.927302	5	13.5808
	cKO/ WT FC	0.968	0.1108	5	0.9031	0.478616	No			cKO/ WT FC	0.985229	0.0706502	5	1.04995	0.928263	No			KO/ WT FC	1.11839	0.13935	5	1.15369	0.598631	No			KO/ WT FC	1.11194	0.072067	5	1.20009	0.222882	No
Layer4	Genotype	Mean	Std. Error of Mean	N	Median	paired t-test			Layer4	Genotype	Mean	Std. Error of Mean	N	Median	paired t-test			Layer4	Genotype	Mean	Std. Error of Mean	N	Median	paired t-test			Layer4	Genotype	Mean	Std. Error of Mean	N	Median	paired t-test
	VGlut2 WT	17.8072	2.10436	5	16.2696					VGlut2 WT	39.1359	2.8132	5	37.288					Ip3r2 WT	22.7749	1.3374	5	21.7662					Ip3r2 WT	11.4087	1.32787	5	9.99806
	VGlut2 cKO	17.2283	1.75201	5	18.1411					VGlut2 cKO	44.5044	4.70364	5	46.2777					Ip3r2 KO	21.5994	2.23575	5	18.099					Ip3r2 KO	11.0314	1.13865	5	11.1447
	cKO/ WT FC	1.01	0.1336	5	1.109	0.850153	No			cKO/ WT FC	1.13742	0.0971546	5	1.10583	0.201498	No			KO/ WT FC	0.951342	0.088037	5	0.928792	0.596733	No			KO/ WT FC	0.979943	0.0781825	5	0.921027	0.668807	No
Layer5	Genotype	Mean	Std. Error of Mean	N	Median	paired t-test			Layer5	Genotype	Mean	Std. Error of Mean	N	Median	paired t-test			Layer5	Genotype	Mean	Std. Error of Mean	N	Median	paired t-test			Layer5	Genotype	Mean	Std. Error of Mean	N	Median	paired t-test
	VGlut2 WT	16.1842	2.22296	5	15.6624					VGlut2 WT	38.9452	2.66736	5	36.6552					Ip3r2 WT	20.5209	1.49384	5	19.7195					Ip3r2 WT	11.607	1.19763	5	10.0676
	VGlut2 cKO	16.7661	1.42796	5	18.1075					VGlut2 cKO	41.1273	2.8175	5	42.4863					Ip3r2 KO	19.5371	0.747422	5	19.817					Ip3r2 KO	11.0116	0.660148	5	11.8255
	cKO/ WT FC	1.067	0.079	5	1.156	0.725403	No			cKO/ WT FC	1.0753	0.107139	5	0.920597	0.600209	No			KO/ WT FC	0.967256	0.0599494	5	1.03058	0.504279	No			KO/ WT FC	0.983554	0.10273	5	0.964122	0.672471	No
Layer6	Genotype	Mean	Std. Error of Mean	N	Median	paired t-test			Layer6	Genotype	Mean	Std. Error of Mean	N	Median	paired t-test			Layer6	Genotype	Mean	Std. Error of Mean	N	Median	paired t-test			Layer6	Genotype	Mean	Std. Error of Mean	N	Median	paired t-test
	VGlut2 WT	13.5813	1.09259	5	12.4491					VGlut2 WT	31.7445	2.14966	5	31.9335					Ip3r2 WT	17.7263	1.48167	5	18.0389					Ip3r2 WT	9.88292	0.98112	5	9.27368
	VGlut2 cKO	14.7706	0.92721	5	14.4171					VGlut2 cKO	34.0597	3.06055	5	36.3543					Ip3r2 KO	18.4283	1.52934	5	17.6585					Ip3r2 KO	10.446	0.980331	5	11.5196
	cKO/ WT FC	1.111	0.1054	5	0.977	0.408346	No			cKO/ WT FC	1.08147	0.102952	5	1.1156	0.501793	No			KO/ WT FC	1.05733	0.092766	5	1.07527	0.720545	No			KO/ WT FC	1.07211	0.0928793	5	1.0423	0.557972	No
Chrdl1									Chrdl1									Chrdl1									Chrdl1
Layer1	Genotype	Mean	Std. Error of Mean	N	Median	paired t-test	Significant?		Layer1	Genotype	Mean	Std. Error of Mean	N	Median	paired t-test	Significant?		Layer1	Genotype	Mean	Std. Error of Mean	N	Median	paired t-test	Significant?		Layer1	Genotype	Mean	Std. Error of Mean	N	Median	paired t-test	Significant?
	VGlut2 WT	5.97751	0.405082	5	5.60647					VGlut2 WT	17.1074	0.837957	5	17.9048					Ip3r2 WT	7.32042	1.08064	5	8.00233					Ip3r2 WT	7.63838	0.913084	5	8.33478
	VGlut2 cKO	4.62112	0.51075	5	4.29553					VGlut2 cKO	19.2237	2.30317	5	20.8117					Ip3r2 KO	10.6442	0.973813	5	11.8889					Ip3r2 KO	7.96116	0.93063	5	8.66142
	cKO/ WT FC	0.7671	0.0375	5	0.766	0.00283108	Yes			cKO/ WT FC	1.11181	0.0921608	5	1.13096	0.271737	No			KO/ WT FC	1.52721	0.167915	5	1.48249	0.00884372	Yes			KO/ WT FC	1.05694	0.0921831	5	1.01588	0.639958	No
Layer2/3	Genotype	Mean	Std. Error of Mean	N	Median	paired t-test			Layer2/3	Genotype	Mean	Std. Error of Mean	N	Median	paired t-test			Layer2/3	Genotype	Mean	Std. Error of Mean	N	Median	paired t-test			Layer2/3	Genotype	Mean	Std. Error of Mean	N	Median	paired t-test
	VGlut2 WT	9.62958	1.82046	5	7.18459					VGlut2 WT	16.1142	1.65087	5	15.039					Ip3r2 WT	12.8181	2.64365	5	11.3569					Ip3r2 WT	7.99518	0.53552	5	7.79874
	VGlut2 cKO	6.05453	0.617514	5	6.54412					VGlut2 cKO	17.0682	1.87415	5	16.0866					Ip3r2 KO	15.4267	2.49228	5	15.5311					Ip3r2 KO	7.18269	0.608601	5	6.99674
	cKO/ WT FC	0.6904	0.1158	5	0.6426	0.106032	No			cKO/ WT FC	1.06665	0.0673859	5	1.12467	0.414713	No			KO/ WT FC	1.27987	0.141702	5	1.11745	0.032047	Yes			KO/ WT FC	0.89896	0.045294	5	0.918658	0.0901377	No
Layer4	Genotype	Mean	Std. Error of Mean	N	Median	paired t-test			Layer4	Genotype	Mean	Std. Error of Mean	N	Median	paired t-test			Layer4	Genotype	Mean	Std. Error of Mean	N	Median	paired t-test			Layer4	Genotype	Mean	Std. Error of Mean	N	Median	paired t-test
	VGlut2 WT	6.16128	1.17336	5	4.92447					VGlut2 WT	18.7465	1.50816	5	17.6317					Ip3r2 WT	8.80713	1.59466	5	10.0914					Ip3r2 WT	6.46724	0.582839	5	6.40856
	VGlut2 cKO	3.22585	0.371271	5	3.3476					VGlut2 cKO	20.1216	3.75926	5	16.5778					Ip3r2 KO	11.5796	3.42048	5	9.83019					Ip3r2 KO	6.19857	0.324703	5	6.3239
	cKO/ WT FC	0.5676	0.0896	5	0.4629	0.0391276	Yes			cKO/ WT FC	1.05998	0.136916	5	1.06458	0.656753	No			KO/ WT FC	1.30542	0.214279	5	1.07297	0.310392	No			KO/ WT FC	0.989216	0.102564	5	0.978781	0.701771	No
Layer5	Genotype	Mean	Std. Error of Mean	N	Median	paired t-test			Layer5	Genotype	Mean	Std. Error of Mean	N	Median	paired t-test			Layer5	Genotype	Mean	Std. Error of Mean	N	Median	paired t-test			Layer5	Genotype	Mean	Std. Error of Mean	N	Median	paired t-test
	VGlut2 WT	3.14411	0.43439	5	2.77608					VGlut2 WT	11.6503	0.833811	5	11.821					Ip3r2 WT	5.46892	1.02978	5	5.52828					Ip3r2 WT	5.62096	0.737855	5	5.81158
	VGlut2 cKO	2.50678	0.247459	5	2.24344					VGlut2 cKO	11.0679	2.07241	5	10.5276					Ip3r2 KO	8.11836	0.812567	5	7.90791					Ip3r2 KO	4.61753	0.410564	5	4.27114
	cKO/ WT FC	0.8369	0.1039	5	0.7404	0.17008	No			cKO/ WT FC	0.93345	0.129478	5	0.984842	0.720193	No			KO/ WT FC	1.62986	0.199782	5	1.78217	0.0434172	Yes			KO/ WT FC	0.885127	0.153865	5	0.734937	0.299195	No
Layer6	Genotype	Mean	Std. Error of Mean	N	Median	paired t-test			Layer6	Genotype	Mean	Std. Error of Mean	N	Median	paired t-test			Layer6	Genotype	Mean	Std. Error of Mean	N	Median	paired t-test			Layer6	Genotype	Mean	Std. Error of Mean	N	Median	paired t-test
	VGlut2 WT	1.47583	0.185899	5	1.5451					VGlut2 WT	8.43175	3.07365	5	5.46985					Ip3r2 WT	2.49901	0.17806	5	2.26618					Ip3r2 WT	2.00408	0.289155	5	2.12491
	VGlut2 cKO	1.3459	0.0932048	5	1.36153					VGlut2 cKO	6.87302	2.24377	5	5.53812					Ip3r2 KO	2.73464	0.144786	5	2.61769					Ip3r2 KO	1.93799	0.233008	5	2.05785
	cKO/ WT FC	0.9825	0.1591	5	0.9414	0.568199	No			cKO/ WT FC	0.841336	0.0781565	5	0.778427	0.177636	No			KO/ WT FC	1.12059	0.109255	5	1.14394	0.424692	No			KO/ WT FC	1.04303	0.187805	5	0.920217	0.836811	No
Gpc4									Gpc4									Gpc4									Gpc4
Layer1	Genotype	Mean	Std. Error of Mean	N	Median	paired t-test	Significant?		Layer1	Genotype	Mean	Std. Error of Mean	N	Median	paired t-test	Significant?		Layer1	Genotype	Mean	Std. Error of Mean	N	Median	paired t-test	Significant?		Layer1	Genotype	Mean	Std. Error of Mean	N	Median	paired t-test	Significant?
	VGlut2 WT	1.27177	0.128908	5	1.33191					VGlut2 WT	6.42142	0.60285	5	6.59343					Ip3r2 WT	1.52558	0.12536	5	1.41024					Ip3r2 WT	2.80361	0.176649	5	2.78226
	VGlut2 cKO	2.3273	0.147642	5	2.30754					VGlut2 cKO	7.26741	0.895345	5	7.83225					Ip3r2 KO	1.1101	0.0969113	5	1.08023					Ip3r2 KO	2.54065	0.231875	5	2.75777
	cKO/ WT FC	1.913	0.2453	5	1.757	0.00206502	Yes			cKO/ WT FC	1.1646	0.174074	5	1.15985	0.383585	No			KO/ WT FC	0.74354	0.0741484	5	0.755326	0.0481849	Yes			KO/ WT FC	0.938684	0.133144	5	0.921245	0.541373	No
Layer2/3	Genotype	Mean	Std. Error of Mean	N	Median	paired t-test			Layer2/3	Genotype	Mean	Std. Error of Mean	N	Median	paired t-test			Layer2/3	Genotype	Mean	Std. Error of Mean	N	Median	paired t-test			Layer2/3	Genotype	Mean	Std. Error of Mean	N	Median	paired t-test
	VGlut2 WT	2.89424	0.368024	5	2.923					VGlut2 WT	5.40648	0.7823	5	5.49099					Ip3r2 WT	3.00824	0.392844	5	2.93458					Ip3r2 WT	2.2242	0.115758	5	2.24323
	VGlut2 cKO	3.5463	0.428717	5	3.6677					VGlut2 cKO	6.02758	0.902779	5	6.90538					Ip3r2 KO	2.58314	0.176066	5	2.55008					Ip3r2 KO	2.16331	0.108632	5	2.09996
	cKO/ WT FC	1.276	0.1732	5	1.293	0.178763	No			cKO/ WT FC	1.10718	0.0636088	5	1.12691	0.129223	No			KO/ WT FC	0.921396	0.124347	5	1.03268	0.378585	No			KO/ WT FC	0.97698	0.0436605	5	0.970356	0.59962	No
Layer4	Genotype	Mean	Std. Error of Mean	N	Median	paired t-test			Layer4	Genotype	Mean	Std. Error of Mean	N	Median	paired t-test			Layer4	Genotype	Mean	Std. Error of Mean	N	Median	paired t-test			Layer4	Genotype	Mean	Std. Error of Mean	N	Median	paired t-test
	VGlut2 WT	2.47792	0.260372	5	2.78267					VGlut2 WT	6.56213	1.08014	5	5.84012					Ip3r2 WT	2.14137	0.112937	5	2.18714					Ip3r2 WT	2.71534	0.315801	5	2.47088
	VGlut2 cKO	2.89585	0.402359	5	2.6988					VGlut2 cKO	6.00628	0.929525	5	6.36073					Ip3r2 KO	1.61771	0.132063	5	1.43502					Ip3r2 KO	2.44946	0.26384	5	2.17836
	cKO/ WT FC	1.183	0.1197	5	1.062	0.228267	No			cKO/ WT FC	0.935761	0.091939	5	0.873082	0.438466	No			KO/ WT FC	0.765465	0.0811101	5	0.740708	0.0442642	Yes			KO/ WT FC	0.907351	0.0434669	5	0.858709	0.102702	No
Layer5	Genotype	Mean	Std. Error of Mean	N	Median	paired t-test			Layer5	Genotype	Mean	Std. Error of Mean	N	Median	paired t-test			Layer5	Genotype	Mean	Std. Error of Mean	N	Median	paired t-test			Layer5	Genotype	Mean	Std. Error of Mean	N	Median	paired t-test
	VGlut2 WT	3.26941	0.319266	5	3.60465					VGlut2 WT	7.51599	1.04601	5	7.31949					Ip3r2 WT	3.45693	0.443016	5	3.83342					Ip3r2 WT	3.18508	0.249253	5	3.25219
	VGlut2 cKO	3.50538	0.0884728	5	3.44386					VGlut2 cKO	7.23998	1.18889	5	6.49698					Ip3r2 KO	2.78853	0.186452	5	2.73561					Ip3r2 KO	3.16166	0.224631	5	2.96031
	cKO/ WT FC	1.124	0.1356	5	0.9701	0.520321	No			cKO/ WT FC	0.97831	0.112661	5	0.929366	0.752859	No			KO/ WT FC	0.860876	0.120266	5	0.745099	0.190582	No			KO/ WT FC	1.01889	0.11738	5	0.891629	0.948524	No
Layer6	Genotype	Mean	Std. Error of Mean	N	Median	paired t-test			Layer6	Genotype	Mean	Std. Error of Mean	N	Median	paired t-test			Layer6	Genotype	Mean	Std. Error of Mean	N	Median	paired t-test			Layer6	Genotype	Mean	Std. Error of Mean	N	Median	paired t-test
	VGlut2 WT	2.12484	0.190408	5	2.11055					VGlut2 WT	5.77644	0.572463	5	5.79782					Ip3r2 WT	2.21028	0.350481	5	1.86458					Ip3r2 WT	2.78181	0.148029	5	2.90125
	VGlut2 cKO	2.00472	0.16009	5	1.77493					VGlut2 cKO	6.47701	0.730198	5	6.5249					Ip3r2 KO	1.24979	0.055506	5	1.26768					Ip3r2 KO	2.93867	0.322469	5	2.68394
	cKO/ WT FC	0.96	0.0746	5	0.9605	0.408989	No			cKO/ WT FC	1.11776	0.032056	5	1.1254	0.0461594	Yes			KO/ WT FC	0.604729	0.066989	5	0.694539	0.0383704	Yes			KO/ WT FC	1.05221	0.0813084	5	1.05483	0.557022	No
Gpc6									Gpc6									Gpc6									Gpc6
Layer1	Genotype	Mean	Std. Error of Mean	N	Median	paired t-test	Significant?		Layer1	Genotype	Mean	Std. Error of Mean	N	Median	paired t-test	Significant?		Layer1	Genotype	Mean	Std. Error of Mean	N	Median	paired t-test	Significant?		Layer1	Genotype	Mean	Std. Error of Mean	N	Median	paired t-test	Significant?
	VGlut2 WT	1.90887	0.155944	5	1.84977					VGlut2 WT	8.41837	0.79398	5	9.19477					Ip3r2 WT	2.28843	0.183783	5	2.2366					Ip3r2 WT	2.3796	0.438819	5	1.82138
	VGlut2 cKO	1.70863	0.202679	5	1.68616					VGlut2 cKO	9.53429	0.84758	5	9.57147					Ip3r2 KO	2.20602	0.215824	5	2.08505					Ip3r2 KO	2.85676	0.557042	5	2.16947
	cKO/ WT FC	0.9084	0.1108	5	0.913	0.432626	No			cKO/ WT FC	1.1523	0.0962098	5	1.09858	0.215104	No			KO/ WT FC	0.991322	0.120602	5	1.06518	0.803362	No			KO/ WT FC	1.19818	0.0818421	5	1.14572	0.0682757	No
Layer2/3	Genotype	Mean	Std. Error of Mean	N	Median	paired t-test			Layer2/3	Genotype	Mean	Std. Error of Mean	N	Median	paired t-test			Layer2/3	Genotype	Mean	Std. Error of Mean	N	Median	paired t-test			Layer2/3	Genotype	Mean	Std. Error of Mean	N	Median	paired t-test
	VGlut2 WT	2.40823	0.300723	5	2.37079					VGlut2 WT	6.04595	0.442369	5	6.21344					Ip3r2 WT	2.57012	0.302574	5	2.61172					Ip3r2 WT	1.99389	0.310254	5	1.90987
	VGlut2 cKO	2.35898	0.220472	5	2.40745					VGlut2 cKO	6.34396	1.07309	5	5.56206					Ip3r2 KO	2.68713	0.268075	5	2.71989					Ip3r2 KO	2.17586	0.362018	5	1.89787
	cKO/ WT FC	1.02	0.1132	5	1.05	0.875127	No			cKO/ WT FC	1.03899	0.132096	5	0.993832	0.753947	No			KO/ WT FC	1.09107	0.160594	5	0.978251	0.740056	No			KO/ WT FC	1.11585	0.111814	5	0.993717	0.482586	No
Layer4	Genotype	Mean	Std. Error of Mean	N	Median	paired t-test			Layer4	Genotype	Mean	Std. Error of Mean	N	Median	paired t-test			Layer4	Genotype	Mean	Std. Error of Mean	N	Median	paired t-test			Layer4	Genotype	Mean	Std. Error of Mean	N	Median	paired t-test
	VGlut2 WT	2.73078	0.36271	5	2.39654					VGlut2 WT	5.19935	0.628746	5	5.66046					Ip3r2 WT	2.26803	0.199002	5	2.01173					Ip3r2 WT	1.24294	0.274464	5	0.975344
	VGlut2 cKO	1.52624	0.105668	5	1.43289					VGlut2 cKO	5.85112	0.916939	5	6.74092					Ip3r2 KO	2.11558	0.2044	5	2.25869					Ip3r2 KO	1.78142	0.3	5	1.98678
	cKO/ WT FC	0.6083	0.1128	5	0.5753	0.0423345	Yes			cKO/ WT FC	1.10503	0.0570287	5	1.16938	0.121408	No			KO/ WT FC	0.937294	0.0707532	5	0.872189	0.366913	No			KO/ WT FC	1.52739	0.172651	5	1.28604	0.0150742	Yes
Layer5	Genotype	Mean	Std. Error of Mean	N	Median	paired t-test			Layer5	Genotype	Mean	Std. Error of Mean	N	Median	paired t-test			Layer5	Genotype	Mean	Std. Error of Mean	N	Median	paired t-test			Layer5	Genotype	Mean	Std. Error of Mean	N	Median	paired t-test
	VGlut2 WT	2.01713	0.190859	5	1.92411					VGlut2 WT	5.19846	0.737106	5	4.88721					Ip3r2 WT	2.37087	0.285141	5	2.63805					Ip3r2 WT	1.65478	0.366454	5	1.31173
	VGlut2 cKO	1.61314	0.0675665	5	1.57915					VGlut2 cKO	5.74579	0.597214	5	5.43396					Ip3r2 KO	2.17644	0.343066	5	1.82861					Ip3r2 KO	1.82392	0.269857	5	1.8799
	cKO/ WT FC	0.8195	0.059	5	0.8628	0.0603674	No			cKO/ WT FC	1.15692	0.117425	5	1.21474	0.419307	No			KO/ WT FC	0.942176	0.125539	5	1.01874	0.607941	No			KO/ WT FC	1.17739	0.118154	5	1.16932	0.375275	No
Layer6	Genotype	Mean	Std. Error of Mean	N	Median	paired t-test			Layer6	Genotype	Mean	Std. Error of Mean	N	Median	paired t-test			Layer6	Genotype	Mean	Std. Error of Mean	N	Median	paired t-test			Layer6	Genotype	Mean	Std. Error of Mean	N	Median	paired t-test
	VGlut2 WT	1.45045	0.12321	5	1.42319					VGlut2 WT	4.04641	0.413691	5	3.77286					Ip3r2 WT	1.91377	0.142123	5	1.90606					Ip3r2 WT	1.5432	0.355686	5	1.34252
	VGlut2 cKO	1.04028	0.0953059	5	1.0389					VGlut2 cKO	4.55991	0.596251	5	4.80002					Ip3r2 KO	2.17555	0.225647	5	2.203					Ip3r2 KO	1.38483	0.193255	5	1.29041
	cKO/ WT FC	0.7253	0.058	5	0.7711	0.0268989	Yes			cKO/ WT FC	1.13592	0.134569	5	1.10392	0.397023	No			KO/ WT FC	1.13738	0.0870056	5	1.07476	0.155482	No			KO/ WT FC	0.969677	0.0910588	5	0.961182	0.448735	No

### Sheet: Table S4B
Related to	Fig 4, S4, 5, S5	Full statistical analysis of mRNA expression differences between wt and ko in VGlut2 and Ip3r2 models as indicated. Averages, and analysis calculated for N=~200-400, i.e. total number of astrocytes per group (across the 5 mice)
VGlut2 cKO P14		Fig4 D-I, Fig S4F							VGlut2 cKO P7		FigS4 H-K							Ip3r2 KO P14		Fig5 C-H, S5B							Ip3r2 KO P7		Fig S5 D-G
single cell comparison									single cell comparison									single cell comparison									single cell comparison
Comparison between genotypes within each layer									Comparison between genotypes within each layer									Comparison between genotypes within each layer									Comparison between genotypes within each layer
Slc1a3 (Chrdl1 group)									Slc1a3 (Chrdl1 group)									Slc1a3 (Chrdl1 group)									Slc1a3 (Chrdl1 group)
Layer1	Genotype	Mean	Std. Error of Mean	n	Median	Mann-Whitney test	Significant?		Layer1	Genotype	Mean	Std. Error of Mean	n	Median	Mann-Whitney test	Significant?		Layer1	Genotype	Mean	Std. Error of Mean	n	Median	Mann-Whitney test	Significant?		Layer1	Genotype	Mean	Std. Error of Mean	n	Median	Mann-Whitney test	Significant?
	VGlut2 WT	17.06	0.6997	366	13.73					VGlut2 WT	33.44	1.31	208	29.95					Ip3r2 WT	23.14	0.939	401	18.41					Ip3r2 WT	11.52	0.564	228	9.361
	VGlut2 cKO	13.9	0.5653	414	10.61					VGlut2 cKO	34.1	1.792	171	28.71					Ip3r2 KO	20.01	0.7638	337	17.06					Ip3r2 KO	11.11	0.5558	239	8.529
	cKO/ WT FC	0.814771				0.0002	Yes			cKO/ WT FC	1.01974				0.6158	No			KO/ WT FC	0.864736				0.1159	No			KO/ WT FC	0.96441				0.4781	No
Layer2/3	Genotype	Mean	Std. Error of Mean	n	Median	Mann-Whitney test			Layer2/3	Genotype	Mean	Std. Error of Mean	n	Median	Mann-Whitney test			Layer2/3	Genotype	Mean	Std. Error of Mean	n	Median	Mann-Whitney test			Layer2/3	Genotype	Mean	Std. Error of Mean	n	Median	Mann-Whitney test
	VGlut2 WT	20.53	1.018	319	14.87					VGlut2 WT	37.96	1.455	189	34.84					Ip3r2 WT	24.83	1.148	426	17.06					Ip3r2 WT	11.86	0.5205	236	10.3
	VGlut2 cKO	18.04	0.841	287	14.25					VGlut2 cKO	38.48	1.706	190	33.54					Ip3r2 KO	27.09	1.224	432	19.03					Ip3r2 KO	13.32	0.6179	228	11.28
	cKO/ WT FC	0.878714				0.2948	No			cKO/ WT FC	1.0137				0.6899	No			KO/ WT FC	1.09102				0.0834	No			KO/ WT FC	1.1231				0.1332	No
Layer4	Genotype	Mean	Std. Error of Mean	n	Median	Mann-Whitney test			Layer4	Genotype	Mean	Std. Error of Mean	n	Median	Mann-Whitney test			Layer4	Genotype	Mean	Std. Error of Mean	n	Median	Mann-Whitney test			Layer4	Genotype	Mean	Std. Error of Mean	n	Median	Mann-Whitney test
	VGlut2 WT	16.56	0.8085	300	12.22					VGlut2 WT	38.47	1.628	180	36.3					Ip3r2 WT	22.78	1.125	371	15.91					Ip3r2 WT	11.23	0.535	235	9.465
	VGlut2 cKO	17.4	0.9022	286	12.58					VGlut2 cKO	43.12	2.117	153	36					Ip3r2 KO	21.63	1.043	374	15.24					Ip3r2 KO	11.66	0.498	261	9.985
	cKO/ WT FC	1.05072				0.5971	No			cKO/ WT FC	1.12087			51	0.2627	No			KO/ WT FC	0.949517				0.8763	No			KO/ WT FC	1.03829				0.5298	No
Layer5	Genotype	Mean	Std. Error of Mean	n	Median	Mann-Whitney test			Layer5	Genotype	Mean	Std. Error of Mean	n	Median	Mann-Whitney test			Layer5	Genotype	Mean	Std. Error of Mean	n	Median	Mann-Whitney test			Layer5	Genotype	Mean	Std. Error of Mean	n	Median	Mann-Whitney test
	VGlut2 WT	16.98	0.7329	498	11.8					VGlut2 WT	39.41	1.179	328	35.62					Ip3r2 WT	20.41	0.7649	563	15.39					Ip3r2 WT	11.84	0.4191	338	10.61
	VGlut2 cKO	16.89	0.6422	534	12.9					VGlut2 cKO	42.78	1.135	381	39.52					Ip3r2 KO	19.52	0.7208	586	14.04					Ip3r2 KO	11.23	0.4089	372	9.257
	cKO/ WT FC	0.9947				0.5943	No			cKO/ WT FC	1.08551				0.0323	Yes			KO/ WT FC	0.956394				0.6629	No			KO/ WT FC	0.94848				0.153	No
Layer6	Genotype	Mean	Std. Error of Mean	n	Median	Mann-Whitney test			Layer6	Genotype	Mean	Std. Error of Mean	n	Median	Mann-Whitney test			Layer6	Genotype	Mean	Std. Error of Mean	n	Median	Mann-Whitney test			Layer6	Genotype	Mean	Std. Error of Mean	n	Median	Mann-Whitney test
	VGlut2 WT	13.63	0.5381	458	10.19					VGlut2 WT	31.84	0.8392	411	28.91					Ip3r2 WT	17.35	0.6216	560	13.36					Ip3r2 WT	10.02	0.3243	443	8.737
	VGlut2 cKO	15.19	0.6173	472	11.28					VGlut2 cKO	35.2	1.01	387	32.55					Ip3r2 KO	18.3	0.6693	503	14.35					Ip3r2 KO	10.78	0.3035	511	9.673
	cKO/ WT FC	1.11445				0.1138	No			cKO/ WT FC	1.10553				0.0314	Yes			KO/ WT FC	1.05476				0.1504	No			KO/ WT FC	1.07585				0.0462	Yes
Chrdl1									Chrdl1									Chrdl1									Chrdl1
Layer1	Genotype	Mean	Std. Error of Mean	n	Median	Mann-Whitney test	Significant?		Layer1	Genotype	Mean	Std. Error of Mean	n	Median	Mann-Whitney test	Significant?		Layer1	Genotype	Mean	Std. Error of Mean	n	Median	Mann-Whitney test	Significant?		Layer1	Genotype	Mean	Std. Error of Mean	n	Median	Mann-Whitney test	Significant?
	VGlut2 WT	5.853	0.2556	366	4.68					VGlut2 WT	17.44	0.8025	208	14.46					Ip3r2 WT	7.139	0.3738	401	4.992					Ip3r2 WT	7.763	0.3591	228	6.344
	VGlut2 cKO	4.652	0.2037	414	3.692					VGlut2 cKO	17.59	1.105	171	14.77					Ip3r2 KO	10.5	0.4958	337	8.217					Ip3r2 KO	7.631	0.3968	239	5.512
	cKO/ WT FC	0.794806				0.0005	Yes			cKO/ WT FC	1.0086				0.4907	No			KO/ WT FC	1.47079				<0.0001	Yes			KO/ WT FC	0.982996				0.2919	No
Layer2/3	Genotype	Mean	Std. Error of Mean	n	Median	Mann-Whitney test			Layer2/3	Genotype	Mean	Std. Error of Mean	n	Median	Mann-Whitney test			Layer2/3	Genotype	Mean	Std. Error of Mean	n	Median	Mann-Whitney test			Layer2/3	Genotype	Mean	Std. Error of Mean	n	Median	Mann-Whitney test
	VGlut2 WT	10.73	0.686	319	6.76					VGlut2 WT	15.46	0.7307	189	13.42					Ip3r2 WT	13.44	0.7256	426	8.113					Ip3r2 WT	7.98	0.3805	236	7.02
	VGlut2 cKO	6.06	0.3628	287	4.16					VGlut2 cKO	17.53	1.008	190	13.78					Ip3r2 KO	15.93	0.7944	432	9.985					Ip3r2 KO	7.166	0.3237	228	6.188
	cKO/ WT FC	0.564772				<0.0001	Yes			cKO/ WT FC	1.13389				0.5155	No			KO/ WT FC	1.18527				0.0022	Yes			KO/ WT FC	0.897995				0.2389	No
Layer4	Genotype	Mean	Std. Error of Mean	n	Median	Mann-Whitney test			Layer4	Genotype	Mean	Std. Error of Mean	n	Median	Mann-Whitney test			Layer4	Genotype	Mean	Std. Error of Mean	n	Median	Mann-Whitney test			Layer4	Genotype	Mean	Std. Error of Mean	n	Median	Mann-Whitney test
	VGlut2 WT	6.876	0.4574	300	3.9					VGlut2 WT	20.05	1.062	180	17.21					Ip3r2 WT	9.161	0.5682	371	5.2					Ip3r2 WT	6.313	0.2987	235	5.304
	VGlut2 cKO	3.597	0.2305	286	2.288					VGlut2 cKO	20.99	1.421	153	16.43					Ip3r2 KO	12.88	0.9523	374	6.968					Ip3r2 KO	6.317	0.2877	261	5.512
	cKO/ WT FC	0.523124				<0.0001	Yes			cKO/ WT FC	1.04688				0.6221	No			KO/ WT FC	1.40596				0.0011	Yes			KO/ WT FC	1.00063				0.7948	No
Layer5	Genotype	Mean	Std. Error of Mean	n	Median	Mann-Whitney test			Layer5	Genotype	Mean	Std. Error of Mean	n	Median	Mann-Whitney test			Layer5	Genotype	Mean	Std. Error of Mean	n	Median	Mann-Whitney test			Layer5	Genotype	Mean	Std. Error of Mean	n	Median	Mann-Whitney test
	VGlut2 WT	3.206	0.1708	498	1.976					VGlut2 WT	13.18	0.6144	328	10.61					Ip3r2 WT	5.35	0.2739	563	3.016					Ip3r2 WT	5.399	0.2226	338	4.524
	VGlut2 cKO	2.54	0.1418	534	1.56					VGlut2 cKO	13.08	0.5494	381	10.19					Ip3r2 KO	8.428	0.3772	586	5.044					Ip3r2 KO	4.684	0.2045	372	3.952
	cKO/ WT FC	0.792265				0.001	Yes			cKO/ WT FC	0.992413				0.9005	No			KO/ WT FC	1.57533				<0.0001	Yes			KO/ WT FC	0.867568				0.0049	Yes
Layer6	Genotype	Mean	Std. Error of Mean	n	Median	Mann-Whitney test			Layer6	Genotype	Mean	Std. Error of Mean	n	Median	Mann-Whitney test			Layer6	Genotype	Mean	Std. Error of Mean	n	Median	Mann-Whitney test			Layer6	Genotype	Mean	Std. Error of Mean	n	Median	Mann-Whitney test
	VGlut2 WT	1.449	0.1062	458	0.728					VGlut2 WT	5.516	0.239	411	4.368					Ip3r2 WT	2.445	0.1434	560	1.352					Ip3r2 WT	1.91	0.113	443	1.248
	VGlut2 cKO	1.438	0.086	472	0.8321					VGlut2 cKO	4.877	0.26	387	3.224					Ip3r2 KO	2.714	0.1525	503	1.456					Ip3r2 KO	1.905	0.08814	511	1.352
	cKO/ WT FC	0.992409				0.3111	No			cKO/ WT FC	0.884155				0.0027	Yes			KO/ WT FC	1.11002				0.1906	No			KO/ WT FC	0.997382				0.6004	No
Gpc4									Gpc4									Gpc4									Gpc4
Layer1	Genotype	Mean	Std. Error of Mean	n	Median	Mann-Whitney test	Significant?		Layer1	Genotype	Mean	Std. Error of Mean	n	Median	Mann-Whitney test	Significant?		Layer1	Genotype	Mean	Std. Error of Mean	n	Median	Mann-Whitney test	Significant?		Layer1	Genotype	Mean	Std. Error of Mean	n	Median	Mann-Whitney test	Significant?
	VGlut2 WT	1.265	0.0615	458	0.9361					VGlut2 WT	6.514	0.4766	188	5.148					Ip3r2 WT	1.535	0.0859	401	0.9361					Ip3r2 WT	2.847	0.1328	288	2.392
	VGlut2 cKO	2.234	0.1044	518	1.664					VGlut2 cKO	7.292	0.4546	179	5.824					Ip3r2 KO	1.116	0.06626	347	0.728					Ip3r2 KO	2.501	0.1302	245	2.08
	cKO/ WT FC	1.76601				<0.0001	Yes			cKO/ WT FC	1.11944				0.0868	No			KO/ WT FC	0.727036				0.0057	Yes			KO/ WT FC	0.878469				0.0496	Yes
Layer2/3	Genotype	Mean	Std. Error of Mean	n	Median	Mann-Whitney test			Layer2/3	Genotype	Mean	Std. Error of Mean	n	Median	Mann-Whitney test			Layer2/3	Genotype	Mean	Std. Error of Mean	n	Median	Mann-Whitney test			Layer2/3	Genotype	Mean	Std. Error of Mean	n	Median	Mann-Whitney test
	VGlut2 WT	2.728	0.1596	326	1.768					VGlut2 WT	5.284	0.3094	199	4.264					Ip3r2 WT	2.924	0.1561	421	1.768					Ip3r2 WT	2.239	0.107	278	1.872
	VGlut2 cKO	3.652	0.1995	384	2.496					VGlut2 cKO	6.166	0.4296	174	4.784					Ip3r2 KO	2.601	0.1429	456	1.456					Ip3r2 KO	2.126	0.1121	252	1.768
	cKO/ WT FC	1.33871				0.0091	Yes			cKO/ WT FC	1.16692				0.1421	No			KO/ WT FC	0.889535				0.2486	No			KO/ WT FC	0.949531				0.2851	No
Layer4	Genotype	Mean	Std. Error of Mean	n	Median	Mann-Whitney test			Layer4	Genotype	Mean	Std. Error of Mean	n	Median	Mann-Whitney test			Layer4	Genotype	Mean	Std. Error of Mean	n	Median	Mann-Whitney test			Layer4	Genotype	Mean	Std. Error of Mean	n	Median	Mann-Whitney test
	VGlut2 WT	2.367	0.1833	276	1.56					VGlut2 WT	6.457	0.4558	163	5.096					Ip3r2 WT	2.11	0.1142	372	1.352					Ip3r2 WT	2.64	0.1658	279	1.872
	VGlut2 cKO	2.731	0.1681	354	1.456					VGlut2 cKO	5.981	0.3805	164	5.304					Ip3r2 KO	1.638	0.08569	392	1.04					Ip3r2 KO	2.394	0.122	279	1.976
	cKO/ WT FC	1.15378				0.2953	No			cKO/ WT FC	0.926282				0.7099	No			KO/ WT FC	0.776303				0.0247	Yes			KO/ WT FC	0.906818				0.4735	No
Layer5	Genotype	Mean	Std. Error of Mean	n	Median	Mann-Whitney test			Layer5	Genotype	Mean	Std. Error of Mean	n	Median	Mann-Whitney test			Layer5	Genotype	Mean	Std. Error of Mean	n	Median	Mann-Whitney test			Layer5	Genotype	Mean	Std. Error of Mean	n	Median	Mann-Whitney test
	VGlut2 WT	3.282	0.1719	571	1.872					VGlut2 WT	7.744	0.4024	337	5.72					Ip3r2 WT	3.483	0.1674	557	2.184					Ip3r2 WT	3.238	0.1591	388	2.496
	VGlut2 cKO	3.734	0.1814	629	2.288					VGlut2 cKO	7.232	0.3416	327	5.72					Ip3r2 KO	2.797	0.1537	516	1.664					Ip3r2 KO	3.195	0.1527	371	2.392
	cKO/ WT FC	1.13772				0.0352	Yes			cKO/ WT FC	0.933884				0.5917	No			KO/ WT FC	0.803043				0.0041	Yes			KO/ WT FC	0.98672				0.618	No
Layer6	Genotype	Mean	Std. Error of Mean	n	Median	Mann-Whitney test			Layer6	Genotype	Mean	Std. Error of Mean	n	Median	Mann-Whitney test			Layer6	Genotype	Mean	Std. Error of Mean	n	Median	Mann-Whitney test			Layer6	Genotype	Mean	Std. Error of Mean	n	Median	Mann-Whitney test
	VGlut2 WT	1.995	0.1092	458	1.456					VGlut2 WT	5.77	0.2297	353	4.68					Ip3r2 WT	2.247	0.1311	557	1.352					Ip3r2 WT	2.868	0.1066	522	2.34
	VGlut2 cKO	2.032	0.09648	568	1.352					VGlut2 cKO	6.337	0.2721	354	5.304					Ip3r2 KO	1.274	0.06367	587	0.728					Ip3r2 KO	2.805	0.1097	489	2.184
	cKO/ WT FC	1.01855				0.6361	No			cKO/ WT FC	1.09827				0.288	No			KO/ WT FC	0.566978				<0.0001	Yes			KO/ WT FC	0.978033				0.6355	No
Gpc6									Gpc6									Gpc6									Gpc6
Layer1	Genotype	Mean	Std. Error of Mean	n	Median	Mann-Whitney test	Significant?		Layer1	Genotype	Mean	Std. Error of Mean	n	Median	Mann-Whitney test	Significant?		Layer1	Genotype	Mean	Std. Error of Mean	n	Median	Mann-Whitney test	Significant?		Layer1	Genotype	Mean	Std. Error of Mean	n	Median	Mann-Whitney test	Significant?
	VGlut2 WT	1.871	0.09346	418	1.352					VGlut2 WT	8.036	0.4569	159	6.76					Ip3r2 WT	2.221	0.104	406	1.56					Ip3r2 WT	2.335	0.1426	220	1.768
	VGlut2 cKO	1.667	0.08292	441	1.144					VGlut2 cKO	9.221	0.5902	172	7.332					Ip3r2 KO	2.23	0.09883	344	1.82					Ip3r2 KO	2.718	0.1564	278	2.08
	cKO/ WT FC	0.890967				0.0581	No			cKO/ WT FC	1.14746				0.3479	No			KO/ WT FC	1.00405				0.3711	No			KO/ WT FC	1.16403				0.0469	Yes
Layer2/3	Genotype	Mean	Std. Error of Mean	n	Median	Mann-Whitney test			Layer2/3	Genotype	Mean	Std. Error of Mean	n	Median	Mann-Whitney test			Layer2/3	Genotype	Mean	Std. Error of Mean	n	Median	Mann-Whitney test			Layer2/3	Genotype	Mean	Std. Error of Mean	n	Median	Mann-Whitney test
	VGlut2 WT	2.453	0.1362	311	1.664					VGlut2 WT	6.046	0.359	173	5.096					Ip3r2 WT	2.565	0.1359	338	1.768					Ip3r2 WT	1.965	0.121	206	1.56
	VGlut2 cKO	2.386	0.1291	337	1.664					VGlut2 cKO	6.637	0.3835	211	5.2					Ip3r2 KO	2.799	0.1458	365	1.976					Ip3r2 KO	2.19	0.1505	261	1.664
	cKO/ WT FC	0.972687				0.7496	No			cKO/ WT FC	1.09775				0.3904	No			KO/ WT FC	1.09123				0.2612	No			KO/ WT FC	1.1145				0.3193	No
Layer4	Genotype	Mean	Std. Error of Mean	n	Median	Mann-Whitney test			Layer4	Genotype	Mean	Std. Error of Mean	n	Median	Mann-Whitney test			Layer4	Genotype	Mean	Std. Error of Mean	n	Median	Mann-Whitney test			Layer4	Genotype	Mean	Std. Error of Mean	n	Median	Mann-Whitney test
	VGlut2 WT	2.699	0.1805	279	1.872					VGlut2 WT	5.225	0.3603	149	4.368					Ip3r2 WT	2.19	0.1295	322	1.352					Ip3r2 WT	1.319	0.09069	227	1.319
	VGlut2 cKO	1.517	0.09445	314	1.04					VGlut2 cKO	5.662	0.3932	165	4.264					Ip3r2 KO	2.14	0.1335	352	1.248					Ip3r2 KO	1.778	0.1112	265	1.778
	cKO/ WT FC	0.56206				<0.0001	Yes			cKO/ WT FC	1.08364				0.8164	No			KO/ WT FC	0.977169				0.5011	No			KO/ WT FC	1.34799				0.0015	Yes
Layer5	Genotype	Mean	Std. Error of Mean	n	Median	Mann-Whitney test			Layer5	Genotype	Mean	Std. Error of Mean	n	Median	Mann-Whitney test			Layer5	Genotype	Mean	Std. Error of Mean	n	Median	Mann-Whitney test			Layer5	Genotype	Mean	Std. Error of Mean	n	Median	Mann-Whitney test
	VGlut2 WT	2.045	0.09322	581	1.248					VGlut2 WT	5.178	0.2482	314	4.056					Ip3r2 WT	2.383	0.1074	532	1.56					Ip3r2 WT	1.672	0.09969	311	1.144
	VGlut2 cKO	1.564	0.07043	564	1.04					VGlut2 cKO	5.838	0.2618	372	4.472					Ip3r2 KO	2.296	0.1181	514	1.56					Ip3r2 KO	1.876	0.1049	347	1.352
	cKO/ WT FC	0.764792				0.0012	Yes			cKO/ WT FC	1.12746				0.1726	No			KO/ WT FC	0.963491				0.2188	No			KO/ WT FC	1.12201				0.1701	No
Layer6	Genotype	Mean	Std. Error of Mean	n	Median	Mann-Whitney test			Layer6	Genotype	Mean	Std. Error of Mean	n	Median	Mann-Whitney test			Layer6	Genotype	Mean	Std. Error of Mean	n	Median	Mann-Whitney test			Layer6	Genotype	Mean	Std. Error of Mean	n	Median	Mann-Whitney test
	VGlut2 WT	1.485	0.07707	460	0.9361					VGlut2 WT	4.023	0.1645	364	3.224					Ip3r2 WT	1.91	0.08173	499	1.456					Ip3r2 WT	1.483	0.1105	447	1.04
	VGlut2 cKO	1.044	0.0509	509	0.624					VGlut2 cKO	4.449	0.2316	336	3.276					Ip3r2 KO	2.257	0.09101	522	1.768					Ip3r2 KO	1.358	0.05943	449	1.144
	cKO/ WT FC	0.70303				<0.0001	Yes			cKO/ WT FC	1.10589				0.9137	No			KO/ WT FC	1.18168				0.0219	Yes			KO/ WT FC	0.915711				0.8968	No
